# Dietary depletion of glutamine is atheroprotective

**DOI:** 10.64898/2026.03.06.710174

**Authors:** Anita Salamon, Pernilla Katra, Victoria M. Milosek, Rupa Tripathi, Ria Raval, Laura Shankman, Alexandra Krinsky, Noelle Koo, Sohel Shamsuzzaman, Daniel Engelbertsen, Eva Bengtsson, Xiaoke Yin, Honglin Chen, Stefan Bekiranov, Manuel Mayr, Harry Björkbacka, Vlad Serbulea, Gary K. Owens

## Abstract

Heart attacks and strokes are late-stage complications of rupture of unstable atherosclerotic plaques. Stable plaques contain stabilizing matrix-producing fibrotic cells, largely smooth muscle cell (SMC)-derived. The molecular drivers of SMC phenotypic transitions to beneficial fibrotic or destabilizing inflammatory and calcifying phenotypes are unclear. Since atherosclerosis develops over decades, there is extensive interest in identifying dietary alterations that enhance plaque stability. We demonstrate that SMC acquire a fibrotic phenotype dependent on glutamine-derived metabolites supporting both catabolism and collagen synthesis. Moreover, dietary glutamine restriction decreases mortality of mice susceptible to atherosclerotic plaque rupture. Lesions from glutamine-restricted mice are smaller and have increased SMC investment. This study identifies dietary glutamine as a driver of cardiovascular mortality, suggesting a new strategy for reducing late-stage complications of atherosclerosis.
