## Supplementary material for "Dietary depletion of glutamine is atheroprotective": Data S1

### Sheet: ECM-pathways (GSEA)
reactome pathway ID	pathway	enrichment score (ES)	enrichment score (NES)	pvalue	padj	qvalue	leading edge	core enrichment	gene count	set size	gene ratio	super-pathway
R-MMU-1566948	Elastic fibre formation	0.677257	2.00501	3.16597e-05	0.000573172	0.000406855	tags=44%, list=7%, signal=41%	Itga5/Fbln2/Tgfb1/Itgb3/Loxl3/Ltbp2/Furin/Lox/Itgb1/Loxl1/Ltbp3/Fn1/Bmp4/Efemp2	14	32	0.4375	Extracellular matrix organization
R-MMU-3000170	Syndecan interactions	0.755728	1.8256	0.00172123	0.0110796	0.00786465	tags=54%, list=7%, signal=50%	Fgf2/Sdc1/Tgfb1/Itgb3/Sdc3/Itgb1/Fn1	7	13	0.538462	Extracellular matrix organization
R-MMU-216083	Integrin cell surface interactions	0.496354	1.66637	0.00253408	0.0146808	0.0104208	tags=26%, list=7%, signal=24%	Itga5/Spp1/Col8a1/Tnc/Cd44/Itgb3/Col5a3/Col18a1/Itgb1/Col7a1/Cd47/Itgb2/Col5a2/Fn1/Jam2	15	58	0.258621	Extracellular matrix organization
R-MMU-3000157	Laminin interactions	-0.690686	-1.77443	0.00331679	0.0177919	0.0126292	tags=60%, list=13%, signal=52%	Col4a3/Col4a4/Itga6/Col4a6/Col4a5/Nid1/Itga7/Nid2/Lama4	9	15	0.6	Extracellular matrix organization
R-MMU-2129379	Molecules associated with elastic fibres	0.577204	1.63059	0.00891331	0.0397214	0.0281954	tags=36%, list=7%, signal=33%	Fbln2/Tgfb1/Itgb3/Ltbp2/Itgb1/Ltbp3/Fn1/Bmp4/Efemp2	9	25	0.36	Extracellular matrix organization
R-MMU-1474290	Collagen formation	0.445531	1.52112	0.00980477	0.0426017	0.03024	tags=34%, list=10%, signal=31%	Col8a1/Pcolce2/Loxl3/Col5a3/Col18a1/Col12a1/Col15a1/Plod2/P4ha1/Lox/Col7a1/P4hb/Plod1/Loxl1/Pxdn/Col5a2/Ctsl/Plod3/Colgalt1/Col5a1/Mmp9	21	61	0.344262	Extracellular matrix organization
R-MMU-1474244	Extracellular matrix organization	0.438712	1.76853	1.63688e-05	0.000374329	0.00026571	tags=31%, list=10%, signal=28%	Itga5/Spp1/Timp1/Fgf2/Sdc1/Col8a1/Tnc/Fbln2/Pcolce2/Cd44/Tgfb1/Serpine1/Itgb3/Loxl3/Ltbp2/Col5a3/Furin/Col18a1/Col12a1/Col15a1/Plod2/P4ha1/Mmp24/Lox/Acan/Sdc3/Bgn/Itgb1/Col7a1/Adam19/Mmp14/Cd47/P4hb/Plod1/Loxl1/Itgb2/Pxdn/Ddr1/Ltbp3/Col5a2/Fn1/Ctsl/Bmp4/Jam2/Efemp2/Plod3/Sparc/Adam12/Ctsd/Colgalt1/Capn2/Adam8/Col5a1/Mmp9	54	177	0.305085	Extracellular matrix organization

### Sheet: ECM-marker genes
gene	pathway frequency (%)	log2FC	padj	stat	baseMean	marker category
Itgb3	71.4286	3.29412	1.57e-180	28.818	7085.66	High Frequency (>50%)
Fn1	71.4286	1.90201	1.29e-31	11.9082	602497	High Frequency (>50%)
Itgb1	71.4286	1.35793	3.81e-74	18.4037	128285	High Frequency (>50%)
Tgfb1	57.1429	2.75928	4.82e-211	31.1668	10212.3	High Frequency (>50%)
Ltbp2	42.8571	6.11666	3.37e-138	25.1972	2538.68	Moderate Frequency (>25%) + High FC
Col5a3	42.8571	4.4006	1.99e-132	24.6624	7383.75	Moderate Frequency (>25%) + High FC
Col8a1	42.8571	4.39304	1.89e-282	36.0753	3330.36	Moderate Frequency (>25%) + High FC
Col7a1	42.8571	4.05422	2.13e-73	18.3098	789.553	Moderate Frequency (>25%) + High FC
Spp1	28.5714	6.74788	0	44.3931	46839.1	Moderate Frequency (>25%) + High FC
Mmp9	28.5714	6.0031	1.4e-18	9.02061	188.757	Moderate Frequency (>25%) + High FC
Col12a1	28.5714	4.98787	7.81e-125	23.9393	3011.42	Moderate Frequency (>25%) + High FC
Tnc	28.5714	4.88195	7.75e-244	33.5102	28424.4	Moderate Frequency (>25%) + High FC
Pcolce2	28.5714	4.7356	1.51e-227	32.3672	1794.31	Moderate Frequency (>25%) + High FC
Fgf2	28.5714	4.45218	0	39.1853	11141.3	Moderate Frequency (>25%) + High FC
Col15a1	28.5714	3.64621	8.66e-112	22.6441	1817.75	Moderate Frequency (>25%) + High FC
Itgb2	28.5714	3.35714	1.12e-41	13.7261	198.602	Moderate Frequency (>25%) + High FC
