## Supplementary material for "Dietary depletion of glutamine is atheroprotective": Data S6

### Sheet: 18 wks of WD (terminal)
Male mice (Myh11-Cre/tdTomato+/+/Apoe-/-)					Female mice (Myh11-Cre/tdTomato+/+/Apoe-/- )
amino acid	concentration (µM)	group			amino acid	concentration (µM)	group
Arginine	82.6609	M_Gln-free WD			Arginine	93.347	F_Gln-free WD
Arginine	72.3232	M_Gln-free WD			Arginine	60.1825	F_Gln-free WD
Arginine	68.844	M_Gln-free WD			Arginine	56.3923	F_Gln-free WD
Arginine	69.0215	M_Gln-free WD			Arginine	74.064	F_Gln-free WD
Arginine	52.4626	M_Gln-free WD			Arginine	54.3658	F_Gln-free WD
Arginine	47.1197	M_Gln-free WD			Arginine	81.0469	F_Gln-free WD
Arginine	59.907	M_Gln-free WD			Arginine	84.7166	F_Gln-free WD
Arginine	75.9152	M_Ctrl WD			Arginine	80.0263	F_Gln-free WD
Arginine	57.8072	M_Ctrl WD			Arginine	74.5782	F_Gln-free WD
Arginine	51.8427	M_Ctrl WD			Arginine	79.8293	F_Ctrl WD
Arginine	74.2867	M_Ctrl WD			Arginine	76.0139	F_Ctrl WD
Arginine	66.8806	M_Ctrl WD			Arginine	81.8589	F_Ctrl WD
Asparagine	3.07298	M_Gln-free WD			Arginine	68.0579	F_Ctrl WD
Asparagine	1.92782	M_Gln-free WD			Arginine	76.8322	F_Ctrl WD
Asparagine	2.31383	M_Gln-free WD			Arginine	53.2162	F_Ctrl WD
Asparagine	2.31216	M_Gln-free WD			Arginine	56.8014	F_Ctrl WD
Asparagine	2.08808	M_Gln-free WD			Arginine	49.1965	F_Ctrl WD
Asparagine	1.89678	M_Gln-free WD			Arginine	71.9644	F_Ctrl WD
Asparagine	2.25686	M_Gln-free WD			Asparagine	5.57684	F_Gln-free WD
Asparagine	2.28554	M_Ctrl WD			Asparagine	1.49868	F_Gln-free WD
Asparagine	1.81134	M_Ctrl WD			Asparagine	1.59693	F_Gln-free WD
Asparagine	1.95272	M_Ctrl WD			Asparagine	2.09847	F_Gln-free WD
Asparagine	2.55013	M_Ctrl WD			Asparagine	1.71451	F_Gln-free WD
Asparagine	1.64999	M_Ctrl WD			Asparagine	1.87112	F_Gln-free WD
Aspartic acid	7580.68	M_Gln-free WD			Asparagine	1.95187	F_Gln-free WD
Aspartic acid	2538.5	M_Gln-free WD			Asparagine	2.61211	F_Gln-free WD
Aspartic acid	2417.31	M_Gln-free WD			Asparagine	2.49084	F_Gln-free WD
Aspartic acid	2265.97	M_Gln-free WD			Asparagine	2.11738	F_Ctrl WD
Aspartic acid	2551.94	M_Gln-free WD			Asparagine	2.05686	F_Ctrl WD
Aspartic acid	2319.91	M_Gln-free WD			Asparagine	1.68414	F_Ctrl WD
Aspartic acid	2834.46	M_Gln-free WD			Asparagine	1.61073	F_Ctrl WD
Aspartic acid	1838.16	M_Ctrl WD			Asparagine	1.45971	F_Ctrl WD
Aspartic acid	2265.43	M_Ctrl WD			Asparagine	1.56975	F_Ctrl WD
Aspartic acid	2079.4	M_Ctrl WD			Asparagine	1.69539	F_Ctrl WD
Aspartic acid	2252.75	M_Ctrl WD			Asparagine	1.30688	F_Ctrl WD
Aspartic acid	2672.03	M_Ctrl WD			Asparagine	2.06156	F_Ctrl WD
Glutamic acid	91.2069	M_Gln-free WD			Aspartic acid	4122.89	F_Gln-free WD
Glutamic acid	54.5543	M_Gln-free WD			Aspartic acid	2632.26	F_Gln-free WD
Glutamic acid	63.1543	M_Gln-free WD			Aspartic acid	2104.33	F_Gln-free WD
Glutamic acid	54.8295	M_Gln-free WD			Aspartic acid	2199.52	F_Gln-free WD
Glutamic acid	53.2111	M_Gln-free WD			Aspartic acid	2157.84	F_Gln-free WD
Glutamic acid	44.1896	M_Gln-free WD			Aspartic acid	2884.44	F_Gln-free WD
Glutamic acid	35.8015	M_Gln-free WD			Aspartic acid	2842.05	F_Gln-free WD
Glutamic acid	67.9373	M_Ctrl WD			Aspartic acid	3206.96	F_Gln-free WD
Glutamic acid	49.8953	M_Ctrl WD			Aspartic acid	2952.06	F_Gln-free WD
Glutamic acid	35.6306	M_Ctrl WD			Aspartic acid	2990.17	F_Ctrl WD
Glutamic acid	79.379	M_Ctrl WD			Aspartic acid	3147.81	F_Ctrl WD
Glutamic acid	61.9398	M_Ctrl WD			Aspartic acid	3078.49	F_Ctrl WD
Glutamine	38.6244	M_Gln-free WD			Aspartic acid	3038.59	F_Ctrl WD
Glutamine	60.2156	M_Gln-free WD			Aspartic acid	2997.92	F_Ctrl WD
Glutamine	61.1453	M_Gln-free WD			Aspartic acid	2665.88	F_Ctrl WD
Glutamine	53.7688	M_Gln-free WD			Aspartic acid	2435.3	F_Ctrl WD
Glutamine	56.1191	M_Gln-free WD			Aspartic acid	2475.15	F_Ctrl WD
Glutamine	66.9941	M_Gln-free WD			Aspartic acid	2324.81	F_Ctrl WD
Glutamine	75.6972	M_Gln-free WD			Glutamic acid	49.6665	F_Gln-free WD
Glutamine	73.658	M_Ctrl WD			Glutamic acid	53.7312	F_Gln-free WD
Glutamine	65.4209	M_Ctrl WD			Glutamic acid	54.4884	F_Gln-free WD
Glutamine	72.1573	M_Ctrl WD			Glutamic acid	45.64	F_Gln-free WD
Glutamine	78.674	M_Ctrl WD			Glutamic acid	50.725	F_Gln-free WD
Glutamine	66.3577	M_Ctrl WD			Glutamic acid	53.1817	F_Gln-free WD
Histidine	52.7091	M_Gln-free WD			Glutamic acid	62.6	F_Gln-free WD
Histidine	51.2763	M_Gln-free WD			Glutamic acid	40.3382	F_Gln-free WD
Histidine	60.4732	M_Gln-free WD			Glutamic acid	58.1276	F_Gln-free WD
Histidine	66.8084	M_Gln-free WD			Glutamic acid	56.4787	F_Ctrl WD
Histidine	69.0871	M_Gln-free WD			Glutamic acid	69.2014	F_Ctrl WD
Histidine	62.7427	M_Gln-free WD			Glutamic acid	62.6504	F_Ctrl WD
Histidine	65.0835	M_Gln-free WD			Glutamic acid	64.1903	F_Ctrl WD
Histidine	74.8868	M_Ctrl WD			Glutamic acid	58.1857	F_Ctrl WD
Histidine	66.2005	M_Ctrl WD			Glutamic acid	45.4619	F_Ctrl WD
Histidine	66.1792	M_Ctrl WD			Glutamic acid	31.4752	F_Ctrl WD
Histidine	57.0372	M_Ctrl WD			Glutamic acid	38.5346	F_Ctrl WD
Histidine	58.8451	M_Ctrl WD			Glutamic acid	51.0224	F_Ctrl WD
Isoleucine	47.2293	M_Gln-free WD			Glutamine	61.6575	F_Gln-free WD
Isoleucine	44.2818	M_Gln-free WD			Glutamine	60.4564	F_Gln-free WD
Isoleucine	57.9857	M_Gln-free WD			Glutamine	51.102	F_Gln-free WD
Isoleucine	61.5972	M_Gln-free WD			Glutamine	68.6719	F_Gln-free WD
Isoleucine	41.5752	M_Gln-free WD			Glutamine	59.0311	F_Gln-free WD
Isoleucine	50.1217	M_Gln-free WD			Glutamine	66.1196	F_Gln-free WD
Isoleucine	55.3501	M_Gln-free WD			Glutamine	59.5539	F_Gln-free WD
Isoleucine	59.3341	M_Ctrl WD			Glutamine	60.2486	F_Gln-free WD
Isoleucine	49.2599	M_Ctrl WD			Glutamine	63.2572	F_Gln-free WD
Isoleucine	81.1974	M_Ctrl WD			Glutamine	65.6059	F_Ctrl WD
Isoleucine	69.9421	M_Ctrl WD			Glutamine	62.3821	F_Ctrl WD
Isoleucine	50.5325	M_Ctrl WD			Glutamine	64.1961	F_Ctrl WD
Leucine	87.7609	M_Gln-free WD			Glutamine	61.0174	F_Ctrl WD
Leucine	74.2593	M_Gln-free WD			Glutamine	57.7674	F_Ctrl WD
Leucine	85.3415	M_Gln-free WD			Glutamine	64.9927	F_Ctrl WD
Leucine	93.7622	M_Gln-free WD			Glutamine	68.9393	F_Ctrl WD
Leucine	67.9841	M_Gln-free WD			Glutamine	58.5006	F_Ctrl WD
Leucine	70.9569	M_Gln-free WD			Glutamine	77.1013	F_Ctrl WD
Leucine	87.8203	M_Gln-free WD			Histidine	66.3466	F_Gln-free WD
Leucine	80.1473	M_Ctrl WD			Histidine	51.0213	F_Gln-free WD
Leucine	69.5582	M_Ctrl WD			Histidine	49.853	F_Gln-free WD
Leucine	109.873	M_Ctrl WD			Histidine	63.9631	F_Gln-free WD
Leucine	91.1123	M_Ctrl WD			Histidine	55.5058	F_Gln-free WD
Leucine	65.8831	M_Ctrl WD			Histidine	52.5705	F_Gln-free WD
Lysine	219.919	M_Gln-free WD			Histidine	95.4483	F_Gln-free WD
Lysine	165.478	M_Gln-free WD			Histidine	82.0389	F_Gln-free WD
Lysine	182.241	M_Gln-free WD			Histidine	75.6898	F_Gln-free WD
Lysine	190.273	M_Gln-free WD			Histidine	63.554	F_Ctrl WD
Lysine	132.493	M_Gln-free WD			Histidine	60.8907	F_Ctrl WD
Lysine	117.617	M_Gln-free WD			Histidine	55.6827	F_Ctrl WD
Lysine	122.757	M_Gln-free WD			Histidine	71.9851	F_Ctrl WD
Lysine	167.156	M_Ctrl WD			Histidine	51.7026	F_Ctrl WD
Lysine	147.041	M_Ctrl WD			Histidine	56.1977	F_Ctrl WD
Lysine	133.716	M_Ctrl WD			Histidine	59.6021	F_Ctrl WD
Lysine	162.083	M_Ctrl WD			Histidine	45.165	F_Ctrl WD
Lysine	148.182	M_Ctrl WD			Histidine	59.3339	F_Ctrl WD
Methionine	75.9633	M_Gln-free WD			Isoleucine	63.5236	F_Gln-free WD
Methionine	44.0255	M_Gln-free WD			Isoleucine	48.9106	F_Gln-free WD
Methionine	56.9873	M_Gln-free WD			Isoleucine	30.1114	F_Gln-free WD
Methionine	49.8377	M_Gln-free WD			Isoleucine	54.9828	F_Gln-free WD
Methionine	59.0615	M_Gln-free WD			Isoleucine	50.1666	F_Gln-free WD
Methionine	49.0103	M_Gln-free WD			Isoleucine	51.7484	F_Gln-free WD
Methionine	31.7144	M_Gln-free WD			Isoleucine	84.9465	F_Gln-free WD
Methionine	45.4474	M_Ctrl WD			Isoleucine	54.9016	F_Gln-free WD
Methionine	54.9894	M_Ctrl WD			Isoleucine	49.1912	F_Gln-free WD
Methionine	58.2617	M_Ctrl WD			Isoleucine	66.8483	F_Ctrl WD
Methionine	30.2759	M_Ctrl WD			Isoleucine	62.3934	F_Ctrl WD
Methionine	40.7046	M_Ctrl WD			Isoleucine	55.4596	F_Ctrl WD
Phenylalanine	67.105	M_Gln-free WD			Isoleucine	54.254	F_Ctrl WD
Phenylalanine	57.152	M_Gln-free WD			Isoleucine	42.3711	F_Ctrl WD
Phenylalanine	64.2331	M_Gln-free WD			Isoleucine	33.2936	F_Ctrl WD
Phenylalanine	64.2484	M_Gln-free WD			Isoleucine	46.103	F_Ctrl WD
Phenylalanine	45.1973	M_Gln-free WD			Isoleucine	43.1695	F_Ctrl WD
Phenylalanine	59.2248	M_Gln-free WD			Isoleucine	74.1089	F_Ctrl WD
Phenylalanine	68.0725	M_Gln-free WD			Leucine	100.898	F_Gln-free WD
Phenylalanine	68.4227	M_Ctrl WD			Leucine	62.6091	F_Gln-free WD
Phenylalanine	54.6394	M_Ctrl WD			Leucine	38.3046	F_Gln-free WD
Phenylalanine	69.8734	M_Ctrl WD			Leucine	72.8406	F_Gln-free WD
Phenylalanine	70.0402	M_Ctrl WD			Leucine	69.5137	F_Gln-free WD
Phenylalanine	59.7658	M_Ctrl WD			Leucine	70.6421	F_Gln-free WD
Proline	65.842	M_Gln-free WD			Leucine	111.148	F_Gln-free WD
Proline	58.1921	M_Gln-free WD			Leucine	90.6125	F_Gln-free WD
Proline	56.4439	M_Gln-free WD			Leucine	80.0049	F_Gln-free WD
Proline	45.6026	M_Gln-free WD			Leucine	83.5769	F_Ctrl WD
Proline	44.2988	M_Gln-free WD			Leucine	80.8439	F_Ctrl WD
Proline	37.1311	M_Gln-free WD			Leucine	68.5966	F_Ctrl WD
Proline	40.1298	M_Gln-free WD			Leucine	70.5829	F_Ctrl WD
Proline	58.8125	M_Ctrl WD			Leucine	60.6125	F_Ctrl WD
Proline	59.2401	M_Ctrl WD			Leucine	43.9408	F_Ctrl WD
Proline	61.0839	M_Ctrl WD			Leucine	73.4279	F_Ctrl WD
Proline	57.6482	M_Ctrl WD			Leucine	62.7851	F_Ctrl WD
Proline	58.6877	M_Ctrl WD			Leucine	103.987	F_Ctrl WD
Serine	62.73	M_Gln-free WD			Lysine	375.754	F_Gln-free WD
Serine	183.433	M_Gln-free WD			Lysine	156.232	F_Gln-free WD
Serine	166.117	M_Gln-free WD			Lysine	131.554	F_Gln-free WD
Serine	377.887	M_Gln-free WD			Lysine	205.892	F_Gln-free WD
Serine	56.7143	M_Gln-free WD			Lysine	167.116	F_Gln-free WD
Serine	90.2811	M_Gln-free WD			Lysine	187.61	F_Gln-free WD
Serine	292.667	M_Gln-free WD			Lysine	296.69	F_Gln-free WD
Serine	40.9536	M_Ctrl WD			Lysine	270.081	F_Gln-free WD
Serine	48.5329	M_Ctrl WD			Lysine	243.606	F_Gln-free WD
Serine	147.624	M_Ctrl WD			Lysine	207.77	F_Ctrl WD
Serine	61.1153	M_Ctrl WD			Lysine	206.57	F_Ctrl WD
Serine	59.5136	M_Ctrl WD			Lysine	201.898	F_Ctrl WD
Threonine	352.791	M_Gln-free WD			Lysine	183.503	F_Ctrl WD
Threonine	151.468	M_Gln-free WD			Lysine	170.17	F_Ctrl WD
Threonine	155.109	M_Gln-free WD			Lysine	123.985	F_Ctrl WD
Threonine	199.162	M_Gln-free WD			Lysine	152.98	F_Ctrl WD
Threonine	115.977	M_Gln-free WD			Lysine	112.927	F_Ctrl WD
Threonine	114.913	M_Gln-free WD			Lysine	191.208	F_Ctrl WD
Threonine	125.88	M_Gln-free WD			Methionine	123.37	F_Gln-free WD
Threonine	124.751	M_Ctrl WD			Methionine	53.05	F_Gln-free WD
Threonine	109.638	M_Ctrl WD			Methionine	51.2732	F_Gln-free WD
Threonine	143.767	M_Ctrl WD			Methionine	56.6569	F_Gln-free WD
Threonine	139.967	M_Ctrl WD			Methionine	73.3446	F_Gln-free WD
Threonine	85.2815	M_Ctrl WD			Methionine	46.6726	F_Gln-free WD
Tryptophan	43.2715	M_Gln-free WD			Methionine	109.674	F_Gln-free WD
Tryptophan	67.0206	M_Gln-free WD			Methionine	124.961	F_Gln-free WD
Tryptophan	58.7063	M_Gln-free WD			Methionine	95.9496	F_Gln-free WD
Tryptophan	59.3293	M_Gln-free WD			Methionine	39.9966	F_Ctrl WD
Tryptophan	45.613	M_Gln-free WD			Methionine	64.5664	F_Ctrl WD
Tryptophan	61.9746	M_Gln-free WD			Methionine	73.0435	F_Ctrl WD
Tryptophan	55.1442	M_Gln-free WD			Methionine	77.3284	F_Ctrl WD
Tryptophan	54.9788	M_Ctrl WD			Methionine	37.0035	F_Ctrl WD
Tryptophan	52.2286	M_Ctrl WD			Methionine	45.764	F_Ctrl WD
Tryptophan	52.3606	M_Ctrl WD			Methionine	66.7719	F_Ctrl WD
Tryptophan	71.1233	M_Ctrl WD			Methionine	35.1202	F_Ctrl WD
Tryptophan	48.4567	M_Ctrl WD			Methionine	45.781	F_Ctrl WD
Tyrosine	97.1422	M_Gln-free WD			Phenylalanine	93.6939	F_Gln-free WD
Tyrosine	83.203	M_Gln-free WD			Phenylalanine	58.0904	F_Gln-free WD
Tyrosine	93.8556	M_Gln-free WD			Phenylalanine	50.1693	F_Gln-free WD
Tyrosine	83.3845	M_Gln-free WD			Phenylalanine	65.6975	F_Gln-free WD
Tyrosine	82.3257	M_Gln-free WD			Phenylalanine	57.1497	F_Gln-free WD
Tyrosine	76.469	M_Gln-free WD			Phenylalanine	51.894	F_Gln-free WD
Tyrosine	53.906	M_Gln-free WD			Phenylalanine	70.6376	F_Gln-free WD
Tyrosine	73.5463	M_Ctrl WD			Phenylalanine	86.2469	F_Gln-free WD
Tyrosine	82.0973	M_Ctrl WD			Phenylalanine	99.5118	F_Gln-free WD
Tyrosine	82.8775	M_Ctrl WD			Phenylalanine	74.3319	F_Ctrl WD
Tyrosine	86.8281	M_Ctrl WD			Phenylalanine	57.5753	F_Ctrl WD
Tyrosine	63.6507	M_Ctrl WD			Phenylalanine	56.0523	F_Ctrl WD
Valine	76.8066	M_Gln-free WD			Phenylalanine	53.1669	F_Ctrl WD
Valine	74.521	M_Gln-free WD			Phenylalanine	53.4246	F_Ctrl WD
Valine	84.6681	M_Gln-free WD			Phenylalanine	38.5772	F_Ctrl WD
Valine	84.0477	M_Gln-free WD			Phenylalanine	57.5115	F_Ctrl WD
Valine	66.8439	M_Gln-free WD			Phenylalanine	49.8657	F_Ctrl WD
Valine	75.1165	M_Gln-free WD			Phenylalanine	64.6825	F_Ctrl WD
Valine	68.9391	M_Gln-free WD			Proline	120.567	F_Gln-free WD
Valine	83.6758	M_Ctrl WD			Proline	41.0071	F_Gln-free WD
Valine	80.8178	M_Ctrl WD			Proline	47.9632	F_Gln-free WD
Valine	99.8586	M_Ctrl WD			Proline	47.1917	F_Gln-free WD
Valine	77.0578	M_Ctrl WD			Proline	45.4272	F_Gln-free WD
Valine	71.8233	M_Ctrl WD			Proline	47.7863	F_Gln-free WD
					Proline	115.183	F_Gln-free WD
					Proline	113.135	F_Gln-free WD
					Proline	82.8393	F_Gln-free WD
					Proline	64.7622	F_Ctrl WD
					Proline	56.4705	F_Ctrl WD
					Proline	58.67	F_Ctrl WD
					Proline	59.8196	F_Ctrl WD
					Proline	57.9038	F_Ctrl WD
					Proline	40.559	F_Ctrl WD
					Proline	69.4909	F_Ctrl WD
					Proline	39.4617	F_Ctrl WD
					Proline	65.3955	F_Ctrl WD
					Serine	58.95	F_Gln-free WD
					Serine	102.125	F_Gln-free WD
					Serine	64.7939	F_Gln-free WD
					Serine	102.418	F_Gln-free WD
					Serine	255.019	F_Gln-free WD
					Serine	43.5083	F_Gln-free WD
					Serine	32.3121	F_Gln-free WD
					Serine	68.5085	F_Gln-free WD
					Serine	76.0438	F_Gln-free WD
					Serine	97.1059	F_Ctrl WD
					Serine	65.058	F_Ctrl WD
					Serine	92.7379	F_Ctrl WD
					Serine	106.304	F_Ctrl WD
					Serine	174.796	F_Ctrl WD
					Serine	99.0104	F_Ctrl WD
					Serine	97.3936	F_Ctrl WD
					Serine	335.61	F_Ctrl WD
					Serine	114.93	F_Ctrl WD
					Threonine	424.383	F_Gln-free WD
					Threonine	105.621	F_Gln-free WD
					Threonine	53.7499	F_Gln-free WD
					Threonine	195.001	F_Gln-free WD
					Threonine	114.682	F_Gln-free WD
					Threonine	144.324	F_Gln-free WD
					Threonine	246.25	F_Gln-free WD
					Threonine	190.844	F_Gln-free WD
					Threonine	192.882	F_Gln-free WD
					Threonine	147.648	F_Ctrl WD
					Threonine	173.147	F_Ctrl WD
					Threonine	143.094	F_Ctrl WD
					Threonine	186.089	F_Ctrl WD
					Threonine	149.974	F_Ctrl WD
					Threonine	55.6955	F_Ctrl WD
					Threonine	136.7	F_Ctrl WD
					Threonine	81.1593	F_Ctrl WD
					Threonine	111.308	F_Ctrl WD
					Tryptophan	92.9839	F_Gln-free WD
					Tryptophan	74.8318	F_Gln-free WD
					Tryptophan	52.0427	F_Gln-free WD
					Tryptophan	77.5599	F_Gln-free WD
					Tryptophan	76.8367	F_Gln-free WD
					Tryptophan	65.8918	F_Gln-free WD
					Tryptophan	63.4419	F_Gln-free WD
					Tryptophan	62.7846	F_Gln-free WD
					Tryptophan	68.9393	F_Gln-free WD
					Tryptophan	62.3656	F_Ctrl WD
					Tryptophan	58.6274	F_Ctrl WD
					Tryptophan	60.6387	F_Ctrl WD
					Tryptophan	65.5291	F_Ctrl WD
					Tryptophan	64.9663	F_Ctrl WD
					Tryptophan	51.4617	F_Ctrl WD
					Tryptophan	61.5389	F_Ctrl WD
					Tryptophan	68.7705	F_Ctrl WD
					Tryptophan	83.8344	F_Ctrl WD
					Tyrosine	191.563	F_Gln-free WD
					Tyrosine	76.3069	F_Gln-free WD
					Tyrosine	96.6943	F_Gln-free WD
					Tyrosine	82.0106	F_Gln-free WD
					Tyrosine	78.6544	F_Gln-free WD
					Tyrosine	77.5164	F_Gln-free WD
					Tyrosine	107.774	F_Gln-free WD
					Tyrosine	155.556	F_Gln-free WD
					Tyrosine	190.189	F_Gln-free WD
					Tyrosine	93.4907	F_Ctrl WD
					Tyrosine	85.5927	F_Ctrl WD
					Tyrosine	80.6707	F_Ctrl WD
					Tyrosine	93.1286	F_Ctrl WD
					Tyrosine	79.7642	F_Ctrl WD
					Tyrosine	71.5573	F_Ctrl WD
					Tyrosine	71.4504	F_Ctrl WD
					Tyrosine	69.0492	F_Ctrl WD
					Tyrosine	79.3341	F_Ctrl WD
					Valine	113.822	F_Gln-free WD
					Valine	79.6017	F_Gln-free WD
					Valine	59.6164	F_Gln-free WD
					Valine	76.6292	F_Gln-free WD
					Valine	84.2946	F_Gln-free WD
					Valine	74.0655	F_Gln-free WD
					Valine	113.958	F_Gln-free WD
					Valine	106.506	F_Gln-free WD
					Valine	96.5298	F_Gln-free WD
					Valine	89.1891	F_Ctrl WD
					Valine	91.0045	F_Ctrl WD
					Valine	89.863	F_Ctrl WD
					Valine	80.5842	F_Ctrl WD
					Valine	75.0296	F_Ctrl WD
					Valine	67.6191	F_Ctrl WD
					Valine	82.453	F_Ctrl WD
					Valine	81.8354	F_Ctrl WD
					Valine	98.7558	F_Ctrl WD
