## Supplementary material for "Dietary depletion of glutamine is atheroprotective": Data S7

### Sheet: 4 and 12 wks of WD
Male mice (Myh11-Cre/tdTomato+/+/Apoe-/-)					Female mice (Myh11-Cre/tdTomato+/+/Apoe-/- )
amino acid	concentration (µM)	group			amino acid	concentration (µM)	group
Arginine	19.6251	M_Gln-free WD 4 weeks			Arginine	12.8467	F_Ctrl WD 4 weeks
Arginine	10.2711	M_Gln-free WD 4 weeks			Arginine	31.1211	F_Ctrl WD 4 weeks
Arginine	33.2606	M_Gln-free WD 4 weeks			Arginine	79.7371	F_Ctrl WD 4 weeks
Arginine	38.5683	M_Gln-free WD 4 weeks			Arginine	41.4259	F_Ctrl WD 4 weeks
Arginine	39.659	M_Gln-free WD 4 weeks			Arginine	50.6341	F_Ctrl WD 4 weeks
Arginine	40.4957	M_Gln-free WD 4 weeks			Arginine	57.443	F_Ctrl WD 4 weeks
Arginine	62.4716	M_Gln-free WD 4 weeks			Arginine	67.3593	F_Ctrl WD 4 weeks
Arginine	34.298	M_Gln-free WD 4 weeks			Arginine	75.1949	F_Ctrl WD 4 weeks
Arginine	49.0769	M_Gln-free WD 12 weeks			Arginine	45.3707	F_Ctrl WD 12 weeks
Arginine	25.0516	M_Gln-free WD 12 weeks			Arginine	56.666	F_Ctrl WD 12 weeks
Arginine	37.9747	M_Gln-free WD 12 weeks			Arginine	31.4545	F_Ctrl WD 12 weeks
Arginine	29.0064	M_Gln-free WD 12 weeks			Arginine	65.0389	F_Ctrl WD 12 weeks
Arginine	29.5557	M_Gln-free WD 12 weeks			Arginine	40.9024	F_Ctrl WD 12 weeks
Arginine	31.9279	M_Gln-free WD 12 weeks			Arginine	49.1339	F_Ctrl WD 12 weeks
Arginine	45.3898	M_Gln-free WD 12 weeks			Arginine	54.7139	F_Ctrl WD 12 weeks
Arginine	36.2281	M_Gln-free WD 12 weeks			Arginine	36.6531	F_Ctrl WD 12 weeks
Arginine	15.4106	M_Ctrl WD 4 weeks			Arginine	38.9121	F_Gln-free WD 4 weeks
Arginine	47.1064	M_Ctrl WD 4 weeks			Arginine	56.5596	F_Gln-free WD 4 weeks
Arginine	37.1543	M_Ctrl WD 4 weeks			Arginine	35.156	F_Gln-free WD 4 weeks
Arginine	63.2463	M_Ctrl WD 4 weeks			Arginine	29.7946	F_Gln-free WD 4 weeks
Arginine	34.623	M_Ctrl WD 4 weeks			Arginine	40	F_Gln-free WD 4 weeks
Arginine	42.1415	M_Ctrl WD 4 weeks			Arginine	32.4599	F_Gln-free WD 4 weeks
Arginine	55.3127	M_Ctrl WD 4 weeks			Arginine	62.4385	F_Gln-free WD 4 weeks
Arginine	40.8899	M_Ctrl WD 4 weeks			Arginine	45.3072	F_Gln-free WD 4 weeks
Arginine	39.8514	M_Ctrl WD 12 weeks			Arginine	45.2491	F_Gln-free WD 12 weeks
Arginine	43.2787	M_Ctrl WD 12 weeks			Arginine	33.9009	F_Gln-free WD 12 weeks
Arginine	40.3496	M_Ctrl WD 12 weeks			Arginine	82.2427	F_Gln-free WD 12 weeks
Arginine	56.5006	M_Ctrl WD 12 weeks			Arginine	106.875	F_Gln-free WD 12 weeks
Arginine	42.0595	M_Ctrl WD 12 weeks			Arginine	41.4293	F_Gln-free WD 12 weeks
Arginine	32.7031	M_Ctrl WD 12 weeks			Arginine	58.7803	F_Gln-free WD 12 weeks
Arginine	41.1446	M_Ctrl WD 12 weeks			Arginine	101.492	F_Gln-free WD 12 weeks
Arginine	33.4046	M_Ctrl WD 12 weeks			Arginine	41.9826	F_Gln-free WD 12 weeks
Asparagine	2.74948	M_Gln-free WD 4 weeks			Asparagine	1.22597	F_Ctrl WD 4 weeks
Asparagine	3.41866	M_Gln-free WD 4 weeks			Asparagine	1.74515	F_Ctrl WD 4 weeks
Asparagine	2.70778	M_Gln-free WD 4 weeks			Asparagine	9.6662	F_Ctrl WD 4 weeks
Asparagine	4.89382	M_Gln-free WD 4 weeks			Asparagine	1.83793	F_Ctrl WD 4 weeks
Asparagine	4.72666	M_Gln-free WD 4 weeks			Asparagine	4.09195	F_Ctrl WD 4 weeks
Asparagine	3.20713	M_Gln-free WD 4 weeks			Asparagine	2.60873	F_Ctrl WD 4 weeks
Asparagine	6.87001	M_Gln-free WD 4 weeks			Asparagine	6.27728	F_Ctrl WD 4 weeks
Asparagine	7.32183	M_Gln-free WD 4 weeks			Asparagine	3.77155	F_Ctrl WD 4 weeks
Asparagine	9.38795	M_Gln-free WD 12 weeks			Asparagine	6.02338	F_Ctrl WD 12 weeks
Asparagine	30.5772	M_Gln-free WD 12 weeks			Asparagine	3.26105	F_Ctrl WD 12 weeks
Asparagine	4.47335	M_Gln-free WD 12 weeks			Asparagine	3.38128	F_Ctrl WD 12 weeks
Asparagine	3.71355	M_Gln-free WD 12 weeks			Asparagine	0	F_Ctrl WD 12 weeks
Asparagine	4.02812	M_Gln-free WD 12 weeks			Asparagine	3.71047	F_Ctrl WD 12 weeks
Asparagine	4.23762	M_Gln-free WD 12 weeks			Asparagine	4.11162	F_Ctrl WD 12 weeks
Asparagine	9.40207	M_Gln-free WD 12 weeks			Asparagine	3.495	F_Ctrl WD 12 weeks
Asparagine	21.4098	M_Gln-free WD 12 weeks			Asparagine	1.96952	F_Ctrl WD 12 weeks
Asparagine	3.16104	M_Ctrl WD 4 weeks			Asparagine	2.48111	F_Gln-free WD 4 weeks
Asparagine	4.65105	M_Ctrl WD 4 weeks			Asparagine	3.78652	F_Gln-free WD 4 weeks
Asparagine	4.52613	M_Ctrl WD 4 weeks			Asparagine	4.9205	F_Gln-free WD 4 weeks
Asparagine	9.76674	M_Ctrl WD 4 weeks			Asparagine	3.69335	F_Gln-free WD 4 weeks
Asparagine	3.18992	M_Ctrl WD 4 weeks			Asparagine	4.11171	F_Gln-free WD 4 weeks
Asparagine	5.12918	M_Ctrl WD 4 weeks			Asparagine	2.38465	F_Gln-free WD 4 weeks
Asparagine	4.81233	M_Ctrl WD 4 weeks			Asparagine	8.88859	F_Gln-free WD 4 weeks
Asparagine	4.87618	M_Ctrl WD 4 weeks			Asparagine	5.63475	F_Gln-free WD 4 weeks
Asparagine	5.90967	M_Ctrl WD 12 weeks			Asparagine	4.89359	F_Gln-free WD 12 weeks
Asparagine	3.704	M_Ctrl WD 12 weeks			Asparagine	2.31848	F_Gln-free WD 12 weeks
Asparagine	6.38895	M_Ctrl WD 12 weeks			Asparagine	12.2301	F_Gln-free WD 12 weeks
Asparagine	20.5713	M_Ctrl WD 12 weeks			Asparagine	15.9974	F_Gln-free WD 12 weeks
Asparagine	4.78032	M_Ctrl WD 12 weeks			Asparagine	4.39078	F_Gln-free WD 12 weeks
Asparagine	4.0024	M_Ctrl WD 12 weeks			Asparagine	0	F_Gln-free WD 12 weeks
Asparagine	3.94029	M_Ctrl WD 12 weeks			Asparagine	10.2912	F_Gln-free WD 12 weeks
Asparagine	3.50362	M_Ctrl WD 12 weeks			Asparagine	3.96924	F_Gln-free WD 12 weeks
Aspartic acid	6.33847	M_Gln-free WD 4 weeks			Aspartic acid	6.9623	F_Ctrl WD 4 weeks
Aspartic acid	3.92795	M_Gln-free WD 4 weeks			Aspartic acid	0.559608	F_Ctrl WD 4 weeks
Aspartic acid	7.85432	M_Gln-free WD 4 weeks			Aspartic acid	5.76912	F_Ctrl WD 4 weeks
Aspartic acid	3.28718	M_Gln-free WD 4 weeks			Aspartic acid	2.0027	F_Ctrl WD 4 weeks
Aspartic acid	3.47122	M_Gln-free WD 4 weeks			Aspartic acid	14.4241	F_Ctrl WD 4 weeks
Aspartic acid	6.60018	M_Gln-free WD 4 weeks			Aspartic acid	1.69936	F_Ctrl WD 4 weeks
Aspartic acid	10.5228	M_Gln-free WD 4 weeks			Aspartic acid	6.09904	F_Ctrl WD 4 weeks
Aspartic acid	11.2118	M_Gln-free WD 4 weeks			Aspartic acid	3.1796	F_Ctrl WD 4 weeks
Aspartic acid	15.3429	M_Gln-free WD 12 weeks			Aspartic acid	12.1955	F_Ctrl WD 12 weeks
Aspartic acid	16.5437	M_Gln-free WD 12 weeks			Aspartic acid	3.715	F_Ctrl WD 12 weeks
Aspartic acid	1.37019	M_Gln-free WD 12 weeks			Aspartic acid	1.35631	F_Ctrl WD 12 weeks
Aspartic acid	3.60918	M_Gln-free WD 12 weeks			Aspartic acid	0	F_Ctrl WD 12 weeks
Aspartic acid	2.87136	M_Gln-free WD 12 weeks			Aspartic acid	0	F_Ctrl WD 12 weeks
Aspartic acid	3.7125	M_Gln-free WD 12 weeks			Aspartic acid	1.42018	F_Ctrl WD 12 weeks
Aspartic acid	2.52991	M_Gln-free WD 12 weeks			Aspartic acid	16.3128	F_Ctrl WD 12 weeks
Aspartic acid	12.576	M_Gln-free WD 12 weeks			Aspartic acid	0	F_Ctrl WD 12 weeks
Aspartic acid	5.41531	M_Ctrl WD 4 weeks			Aspartic acid	12.2651	F_Gln-free WD 4 weeks
Aspartic acid	6.86568	M_Ctrl WD 4 weeks			Aspartic acid	14.4663	F_Gln-free WD 4 weeks
Aspartic acid	1.131	M_Ctrl WD 4 weeks			Aspartic acid	2.46333	F_Gln-free WD 4 weeks
Aspartic acid	0	M_Ctrl WD 4 weeks			Aspartic acid	0	F_Gln-free WD 4 weeks
Aspartic acid	0.714673	M_Ctrl WD 4 weeks			Aspartic acid	0.486278	F_Gln-free WD 4 weeks
Aspartic acid	99.3703	M_Ctrl WD 4 weeks			Aspartic acid	0.597344	F_Gln-free WD 4 weeks
Aspartic acid	8.03358	M_Ctrl WD 4 weeks			Aspartic acid	0.910541	F_Gln-free WD 4 weeks
Aspartic acid	29.2307	M_Ctrl WD 4 weeks			Aspartic acid	0	F_Gln-free WD 4 weeks
Aspartic acid	1.11238	M_Ctrl WD 12 weeks			Aspartic acid	9.66551	F_Gln-free WD 12 weeks
Aspartic acid	9.82357	M_Ctrl WD 12 weeks			Aspartic acid	0.607563	F_Gln-free WD 12 weeks
Aspartic acid	1.01139	M_Ctrl WD 12 weeks			Aspartic acid	16.2366	F_Gln-free WD 12 weeks
Aspartic acid	0	M_Ctrl WD 12 weeks			Aspartic acid	8.71722	F_Gln-free WD 12 weeks
Aspartic acid	1.57291	M_Ctrl WD 12 weeks			Aspartic acid	4.93539	F_Gln-free WD 12 weeks
Aspartic acid	2.3627	M_Ctrl WD 12 weeks			Aspartic acid	0	F_Gln-free WD 12 weeks
Aspartic acid	5.66968	M_Ctrl WD 12 weeks			Aspartic acid	1.52903	F_Gln-free WD 12 weeks
Aspartic acid	6.15753	M_Ctrl WD 12 weeks			Aspartic acid	0	F_Gln-free WD 12 weeks
Glutamic acid	68.571	M_Gln-free WD 4 weeks			Glutamic acid	63.7307	F_Ctrl WD 4 weeks
Glutamic acid	38.6514	M_Gln-free WD 4 weeks			Glutamic acid	42.4433	F_Ctrl WD 4 weeks
Glutamic acid	41.0435	M_Gln-free WD 4 weeks			Glutamic acid	99.8362	F_Ctrl WD 4 weeks
Glutamic acid	24.8595	M_Gln-free WD 4 weeks			Glutamic acid	45.0947	F_Ctrl WD 4 weeks
Glutamic acid	32.8894	M_Gln-free WD 4 weeks			Glutamic acid	42.8043	F_Ctrl WD 4 weeks
Glutamic acid	54.6032	M_Gln-free WD 4 weeks			Glutamic acid	49.1792	F_Ctrl WD 4 weeks
Glutamic acid	101.396	M_Gln-free WD 4 weeks			Glutamic acid	55.9774	F_Ctrl WD 4 weeks
Glutamic acid	61.2036	M_Gln-free WD 4 weeks			Glutamic acid	63.9561	F_Ctrl WD 4 weeks
Glutamic acid	132.29	M_Gln-free WD 12 weeks			Glutamic acid	144.289	F_Ctrl WD 12 weeks
Glutamic acid	97.6925	M_Gln-free WD 12 weeks			Glutamic acid	47.4438	F_Ctrl WD 12 weeks
Glutamic acid	34.2841	M_Gln-free WD 12 weeks			Glutamic acid	62.6742	F_Ctrl WD 12 weeks
Glutamic acid	39.9007	M_Gln-free WD 12 weeks			Glutamic acid	11.3448	F_Ctrl WD 12 weeks
Glutamic acid	35.7248	M_Gln-free WD 12 weeks			Glutamic acid	27.807	F_Ctrl WD 12 weeks
Glutamic acid	32.2213	M_Gln-free WD 12 weeks			Glutamic acid	39.0947	F_Ctrl WD 12 weeks
Glutamic acid	45.5798	M_Gln-free WD 12 weeks			Glutamic acid	43.5257	F_Ctrl WD 12 weeks
Glutamic acid	24.3322	M_Gln-free WD 12 weeks			Glutamic acid	39.6262	F_Ctrl WD 12 weeks
Glutamic acid	66.9866	M_Ctrl WD 4 weeks			Glutamic acid	71.1454	F_Gln-free WD 4 weeks
Glutamic acid	71.5908	M_Ctrl WD 4 weeks			Glutamic acid	91.4425	F_Gln-free WD 4 weeks
Glutamic acid	35.2938	M_Ctrl WD 4 weeks			Glutamic acid	58.9962	F_Gln-free WD 4 weeks
Glutamic acid	48.8027	M_Ctrl WD 4 weeks			Glutamic acid	39.2264	F_Gln-free WD 4 weeks
Glutamic acid	25.0599	M_Ctrl WD 4 weeks			Glutamic acid	50.1907	F_Gln-free WD 4 weeks
Glutamic acid	81.9165	M_Ctrl WD 4 weeks			Glutamic acid	37.751	F_Gln-free WD 4 weeks
Glutamic acid	87.6946	M_Ctrl WD 4 weeks			Glutamic acid	42.1831	F_Gln-free WD 4 weeks
Glutamic acid	97.4821	M_Ctrl WD 4 weeks			Glutamic acid	48.3019	F_Gln-free WD 4 weeks
Glutamic acid	41.4438	M_Ctrl WD 12 weeks			Glutamic acid	71.0579	F_Gln-free WD 12 weeks
Glutamic acid	75.466	M_Ctrl WD 12 weeks			Glutamic acid	25.2394	F_Gln-free WD 12 weeks
Glutamic acid	49.4556	M_Ctrl WD 12 weeks			Glutamic acid	137.82	F_Gln-free WD 12 weeks
Glutamic acid	17.9945	M_Ctrl WD 12 weeks			Glutamic acid	62.8329	F_Gln-free WD 12 weeks
Glutamic acid	31.9861	M_Ctrl WD 12 weeks			Glutamic acid	63.1803	F_Gln-free WD 12 weeks
Glutamic acid	44.812	M_Ctrl WD 12 weeks			Glutamic acid	17.0677	F_Gln-free WD 12 weeks
Glutamic acid	60.2654	M_Ctrl WD 12 weeks			Glutamic acid	133.765	F_Gln-free WD 12 weeks
Glutamic acid	44.9784	M_Ctrl WD 12 weeks			Glutamic acid	36.2026	F_Gln-free WD 12 weeks
Glutamine	35.4113	M_Gln-free WD 4 weeks			Glutamine	37.5512	F_Ctrl WD 4 weeks
Glutamine	27.7816	M_Gln-free WD 4 weeks			Glutamine	36.9286	F_Ctrl WD 4 weeks
Glutamine	30.7072	M_Gln-free WD 4 weeks			Glutamine	67.4959	F_Ctrl WD 4 weeks
Glutamine	31.6784	M_Gln-free WD 4 weeks			Glutamine	38.8576	F_Ctrl WD 4 weeks
Glutamine	39.3173	M_Gln-free WD 4 weeks			Glutamine	44.863	F_Ctrl WD 4 weeks
Glutamine	42.3008	M_Gln-free WD 4 weeks			Glutamine	43.8913	F_Ctrl WD 4 weeks
Glutamine	71.802	M_Gln-free WD 4 weeks			Glutamine	47.0083	F_Ctrl WD 4 weeks
Glutamine	61.7235	M_Gln-free WD 4 weeks			Glutamine	53.4465	F_Ctrl WD 4 weeks
Glutamine	56.6395	M_Gln-free WD 12 weeks			Glutamine	73.1803	F_Ctrl WD 12 weeks
Glutamine	54.2498	M_Gln-free WD 12 weeks			Glutamine	53.1787	F_Ctrl WD 12 weeks
Glutamine	60.3957	M_Gln-free WD 12 weeks			Glutamine	37.1812	F_Ctrl WD 12 weeks
Glutamine	56.959	M_Gln-free WD 12 weeks			Glutamine	41.6581	F_Ctrl WD 12 weeks
Glutamine	61.2018	M_Gln-free WD 12 weeks			Glutamine	35.2361	F_Ctrl WD 12 weeks
Glutamine	55.223	M_Gln-free WD 12 weeks			Glutamine	45.8015	F_Ctrl WD 12 weeks
Glutamine	59.5862	M_Gln-free WD 12 weeks			Glutamine	43.2741	F_Ctrl WD 12 weeks
Glutamine	76.9723	M_Gln-free WD 12 weeks			Glutamine	33.2215	F_Ctrl WD 12 weeks
Glutamine	46.0619	M_Ctrl WD 4 weeks			Glutamine	37.0114	F_Gln-free WD 4 weeks
Glutamine	59.4052	M_Ctrl WD 4 weeks			Glutamine	42.4507	F_Gln-free WD 4 weeks
Glutamine	48.8657	M_Ctrl WD 4 weeks			Glutamine	44.0454	F_Gln-free WD 4 weeks
Glutamine	77.4327	M_Ctrl WD 4 weeks			Glutamine	45.5278	F_Gln-free WD 4 weeks
Glutamine	47.7645	M_Ctrl WD 4 weeks			Glutamine	46.3068	F_Gln-free WD 4 weeks
Glutamine	54.5944	M_Ctrl WD 4 weeks			Glutamine	31.9999	F_Gln-free WD 4 weeks
Glutamine	55.5689	M_Ctrl WD 4 weeks			Glutamine	36.9336	F_Gln-free WD 4 weeks
Glutamine	59.8739	M_Ctrl WD 4 weeks			Glutamine	41.4419	F_Gln-free WD 4 weeks
Glutamine	53.239	M_Ctrl WD 12 weeks			Glutamine	38.1211	F_Gln-free WD 12 weeks
Glutamine	45.3527	M_Ctrl WD 12 weeks			Glutamine	30.6496	F_Gln-free WD 12 weeks
Glutamine	56.5024	M_Ctrl WD 12 weeks			Glutamine	41.4193	F_Gln-free WD 12 weeks
Glutamine	68.1134	M_Ctrl WD 12 weeks			Glutamine	46.7724	F_Gln-free WD 12 weeks
Glutamine	54.7477	M_Ctrl WD 12 weeks			Glutamine	31.5664	F_Gln-free WD 12 weeks
Glutamine	58.717	M_Ctrl WD 12 weeks			Glutamine	35.3041	F_Gln-free WD 12 weeks
Glutamine	49.3378	M_Ctrl WD 12 weeks			Glutamine	66.2504	F_Gln-free WD 12 weeks
Glutamine	44.3172	M_Ctrl WD 12 weeks			Glutamine	31.1922	F_Gln-free WD 12 weeks
Histidine	22.1701	M_Gln-free WD 4 weeks			Histidine	82.0819	F_Ctrl WD 4 weeks
Histidine	38.1864	M_Gln-free WD 4 weeks			Histidine	47.1824	F_Ctrl WD 4 weeks
Histidine	34.8065	M_Gln-free WD 4 weeks			Histidine	102.563	F_Ctrl WD 4 weeks
Histidine	40.1553	M_Gln-free WD 4 weeks			Histidine	36.8419	F_Ctrl WD 4 weeks
Histidine	37.0724	M_Gln-free WD 4 weeks			Histidine	78.7146	F_Ctrl WD 4 weeks
Histidine	39.839	M_Gln-free WD 4 weeks			Histidine	43.1093	F_Ctrl WD 4 weeks
Histidine	101.456	M_Gln-free WD 4 weeks			Histidine	59.9071	F_Ctrl WD 4 weeks
Histidine	77.1932	M_Gln-free WD 4 weeks			Histidine	63.2001	F_Ctrl WD 4 weeks
Histidine	89.1115	M_Gln-free WD 12 weeks			Histidine	88.2386	F_Ctrl WD 12 weeks
Histidine	22.5106	M_Gln-free WD 12 weeks			Histidine	48.1734	F_Ctrl WD 12 weeks
Histidine	96.0293	M_Gln-free WD 12 weeks			Histidine	63.5155	F_Ctrl WD 12 weeks
Histidine	89.2082	M_Gln-free WD 12 weeks			Histidine	19.3874	F_Ctrl WD 12 weeks
Histidine	77.3902	M_Gln-free WD 12 weeks			Histidine	46.2991	F_Ctrl WD 12 weeks
Histidine	59.6705	M_Gln-free WD 12 weeks			Histidine	55.5454	F_Ctrl WD 12 weeks
Histidine	104.197	M_Gln-free WD 12 weeks			Histidine	37.0181	F_Ctrl WD 12 weeks
Histidine	24.6778	M_Gln-free WD 12 weeks			Histidine	39.5208	F_Ctrl WD 12 weeks
Histidine	186.296	M_Ctrl WD 4 weeks			Histidine	50.6927	F_Gln-free WD 4 weeks
Histidine	64.3327	M_Ctrl WD 4 weeks			Histidine	53.9634	F_Gln-free WD 4 weeks
Histidine	58.6523	M_Ctrl WD 4 weeks			Histidine	36.106	F_Gln-free WD 4 weeks
Histidine	94.0647	M_Ctrl WD 4 weeks			Histidine	57.9722	F_Gln-free WD 4 weeks
Histidine	45.3234	M_Ctrl WD 4 weeks			Histidine	52.6175	F_Gln-free WD 4 weeks
Histidine	64.6578	M_Ctrl WD 4 weeks			Histidine	47.2108	F_Gln-free WD 4 weeks
Histidine	66.6826	M_Ctrl WD 4 weeks			Histidine	68.2936	F_Gln-free WD 4 weeks
Histidine	65.4633	M_Ctrl WD 4 weeks			Histidine	75.5309	F_Gln-free WD 4 weeks
Histidine	79.4829	M_Ctrl WD 12 weeks			Histidine	57.32	F_Gln-free WD 12 weeks
Histidine	67.2639	M_Ctrl WD 12 weeks			Histidine	46.1743	F_Gln-free WD 12 weeks
Histidine	82.4368	M_Ctrl WD 12 weeks			Histidine	90.8343	F_Gln-free WD 12 weeks
Histidine	25.7846	M_Ctrl WD 12 weeks			Histidine	30.5481	F_Gln-free WD 12 weeks
Histidine	63.6141	M_Ctrl WD 12 weeks			Histidine	55.5425	F_Gln-free WD 12 weeks
Histidine	55.6501	M_Ctrl WD 12 weeks			Histidine	25.4789	F_Gln-free WD 12 weeks
Histidine	61.9243	M_Ctrl WD 12 weeks			Histidine	86.957	F_Gln-free WD 12 weeks
Histidine	61.8586	M_Ctrl WD 12 weeks			Histidine	40.6846	F_Gln-free WD 12 weeks
Isoleucine	35.7509	M_Gln-free WD 4 weeks			Isoleucine	23.4665	F_Ctrl WD 4 weeks
Isoleucine	24.0539	M_Gln-free WD 4 weeks			Isoleucine	22.4732	F_Ctrl WD 4 weeks
Isoleucine	21.1916	M_Gln-free WD 4 weeks			Isoleucine	46.7665	F_Ctrl WD 4 weeks
Isoleucine	26.2341	M_Gln-free WD 4 weeks			Isoleucine	19.4657	F_Ctrl WD 4 weeks
Isoleucine	23.3458	M_Gln-free WD 4 weeks			Isoleucine	32.6666	F_Ctrl WD 4 weeks
Isoleucine	25.3622	M_Gln-free WD 4 weeks			Isoleucine	25.0488	F_Ctrl WD 4 weeks
Isoleucine	48.6265	M_Gln-free WD 4 weeks			Isoleucine	31.6286	F_Ctrl WD 4 weeks
Isoleucine	21.4453	M_Gln-free WD 4 weeks			Isoleucine	33.6167	F_Ctrl WD 4 weeks
Isoleucine	35.8239	M_Gln-free WD 12 weeks			Isoleucine	41.8918	F_Ctrl WD 12 weeks
Isoleucine	41.2491	M_Gln-free WD 12 weeks			Isoleucine	36.4951	F_Ctrl WD 12 weeks
Isoleucine	29.9289	M_Gln-free WD 12 weeks			Isoleucine	23.7272	F_Ctrl WD 12 weeks
Isoleucine	21.1731	M_Gln-free WD 12 weeks			Isoleucine	28.2634	F_Ctrl WD 12 weeks
Isoleucine	24.837	M_Gln-free WD 12 weeks			Isoleucine	30.0719	F_Ctrl WD 12 weeks
Isoleucine	19.9154	M_Gln-free WD 12 weeks			Isoleucine	30.7654	F_Ctrl WD 12 weeks
Isoleucine	70.6839	M_Gln-free WD 12 weeks			Isoleucine	26.5351	F_Ctrl WD 12 weeks
Isoleucine	34.9076	M_Gln-free WD 12 weeks			Isoleucine	28.6762	F_Ctrl WD 12 weeks
Isoleucine	22.3691	M_Ctrl WD 4 weeks			Isoleucine	33.4115	F_Gln-free WD 4 weeks
Isoleucine	35.6713	M_Ctrl WD 4 weeks			Isoleucine	28.9305	F_Gln-free WD 4 weeks
Isoleucine	18.373	M_Ctrl WD 4 weeks			Isoleucine	10.9824	F_Gln-free WD 4 weeks
Isoleucine	47.2296	M_Ctrl WD 4 weeks			Isoleucine	31.6302	F_Gln-free WD 4 weeks
Isoleucine	17.8633	M_Ctrl WD 4 weeks			Isoleucine	35.0049	F_Gln-free WD 4 weeks
Isoleucine	23.4462	M_Ctrl WD 4 weeks			Isoleucine	26.5152	F_Gln-free WD 4 weeks
Isoleucine	25.6244	M_Ctrl WD 4 weeks			Isoleucine	41.0101	F_Gln-free WD 4 weeks
Isoleucine	17.9895	M_Ctrl WD 4 weeks			Isoleucine	42.9119	F_Gln-free WD 4 weeks
Isoleucine	35.4674	M_Ctrl WD 12 weeks			Isoleucine	42.618	F_Gln-free WD 12 weeks
Isoleucine	24.0129	M_Ctrl WD 12 weeks			Isoleucine	24.1139	F_Gln-free WD 12 weeks
Isoleucine	51.1963	M_Ctrl WD 12 weeks			Isoleucine	65.8329	F_Gln-free WD 12 weeks
Isoleucine	43.9459	M_Ctrl WD 12 weeks			Isoleucine	37.4879	F_Gln-free WD 12 weeks
Isoleucine	28.1561	M_Ctrl WD 12 weeks			Isoleucine	33.8823	F_Gln-free WD 12 weeks
Isoleucine	28.997	M_Ctrl WD 12 weeks			Isoleucine	25.4537	F_Gln-free WD 12 weeks
Isoleucine	23.7018	M_Ctrl WD 12 weeks			Isoleucine	59.0202	F_Gln-free WD 12 weeks
Isoleucine	19.2526	M_Ctrl WD 12 weeks			Isoleucine	37.9697	F_Gln-free WD 12 weeks
Leucine	66.3978	M_Gln-free WD 4 weeks			Leucine	38.6924	F_Ctrl WD 4 weeks
Leucine	35.7386	M_Gln-free WD 4 weeks			Leucine	39.444	F_Ctrl WD 4 weeks
Leucine	33.7414	M_Gln-free WD 4 weeks			Leucine	74.864	F_Ctrl WD 4 weeks
Leucine	41.729	M_Gln-free WD 4 weeks			Leucine	32.5551	F_Ctrl WD 4 weeks
Leucine	40.0132	M_Gln-free WD 4 weeks			Leucine	50.0907	F_Ctrl WD 4 weeks
Leucine	43.9484	M_Gln-free WD 4 weeks			Leucine	40.3207	F_Ctrl WD 4 weeks
Leucine	87.6979	M_Gln-free WD 4 weeks			Leucine	44.5712	F_Ctrl WD 4 weeks
Leucine	32.5487	M_Gln-free WD 4 weeks			Leucine	56.689	F_Ctrl WD 4 weeks
Leucine	82.5043	M_Gln-free WD 12 weeks			Leucine	67.2273	F_Ctrl WD 12 weeks
Leucine	104.889	M_Gln-free WD 12 weeks			Leucine	50.2289	F_Ctrl WD 12 weeks
Leucine	45.513	M_Gln-free WD 12 weeks			Leucine	33.4802	F_Ctrl WD 12 weeks
Leucine	31.9437	M_Gln-free WD 12 weeks			Leucine	38.34	F_Ctrl WD 12 weeks
Leucine	35.9669	M_Gln-free WD 12 weeks			Leucine	34.7365	F_Ctrl WD 12 weeks
Leucine	28.4456	M_Gln-free WD 12 weeks			Leucine	32.3867	F_Ctrl WD 12 weeks
Leucine	107.848	M_Gln-free WD 12 weeks			Leucine	36.307	F_Ctrl WD 12 weeks
Leucine	75.2014	M_Gln-free WD 12 weeks			Leucine	29.5755	F_Ctrl WD 12 weeks
Leucine	39.517	M_Ctrl WD 4 weeks			Leucine	75.3697	F_Gln-free WD 4 weeks
Leucine	70.9611	M_Ctrl WD 4 weeks			Leucine	84.4893	F_Gln-free WD 4 weeks
Leucine	27.4515	M_Ctrl WD 4 weeks			Leucine	38.0579	F_Gln-free WD 4 weeks
Leucine	85.3079	M_Ctrl WD 4 weeks			Leucine	41.7102	F_Gln-free WD 4 weeks
Leucine	33.6385	M_Ctrl WD 4 weeks			Leucine	57.6387	F_Gln-free WD 4 weeks
Leucine	43.4203	M_Ctrl WD 4 weeks			Leucine	35.0165	F_Gln-free WD 4 weeks
Leucine	49.8933	M_Ctrl WD 4 weeks			Leucine	83.8383	F_Gln-free WD 4 weeks
Leucine	32.4897	M_Ctrl WD 4 weeks			Leucine	84.3658	F_Gln-free WD 4 weeks
Leucine	64.1408	M_Ctrl WD 12 weeks			Leucine	81.9636	F_Gln-free WD 12 weeks
Leucine	52.9535	M_Ctrl WD 12 weeks			Leucine	39.344	F_Gln-free WD 12 weeks
Leucine	78.1253	M_Ctrl WD 12 weeks			Leucine	98.4259	F_Gln-free WD 12 weeks
Leucine	71.6765	M_Ctrl WD 12 weeks			Leucine	69.0209	F_Gln-free WD 12 weeks
Leucine	51.3806	M_Ctrl WD 12 weeks			Leucine	61.6471	F_Gln-free WD 12 weeks
Leucine	42.8994	M_Ctrl WD 12 weeks			Leucine	33.9253	F_Gln-free WD 12 weeks
Leucine	42.7412	M_Ctrl WD 12 weeks			Leucine	86.6164	F_Gln-free WD 12 weeks
Leucine	39.9551	M_Ctrl WD 12 weeks			Leucine	45.1438	F_Gln-free WD 12 weeks
Lysine	196.108	M_Gln-free WD 4 weeks			Lysine	161.191	F_Ctrl WD 4 weeks
Lysine	113.097	M_Gln-free WD 4 weeks			Lysine	119.403	F_Ctrl WD 4 weeks
Lysine	102.57	M_Gln-free WD 4 weeks			Lysine	302.316	F_Ctrl WD 4 weeks
Lysine	117.649	M_Gln-free WD 4 weeks			Lysine	154.646	F_Ctrl WD 4 weeks
Lysine	93.3392	M_Gln-free WD 4 weeks			Lysine	220.166	F_Ctrl WD 4 weeks
Lysine	130.802	M_Gln-free WD 4 weeks			Lysine	192.041	F_Ctrl WD 4 weeks
Lysine	325.406	M_Gln-free WD 4 weeks			Lysine	263.069	F_Ctrl WD 4 weeks
Lysine	146.877	M_Gln-free WD 4 weeks			Lysine	305.599	F_Ctrl WD 4 weeks
Lysine	181.749	M_Gln-free WD 12 weeks			Lysine	268.588	F_Ctrl WD 12 weeks
Lysine	258.741	M_Gln-free WD 12 weeks			Lysine	193.326	F_Ctrl WD 12 weeks
Lysine	172.532	M_Gln-free WD 12 weeks			Lysine	157.05	F_Ctrl WD 12 weeks
Lysine	150.44	M_Gln-free WD 12 weeks			Lysine	176.367	F_Ctrl WD 12 weeks
Lysine	124.569	M_Gln-free WD 12 weeks			Lysine	137.986	F_Ctrl WD 12 weeks
Lysine	148.15	M_Gln-free WD 12 weeks			Lysine	172.371	F_Ctrl WD 12 weeks
Lysine	289.462	M_Gln-free WD 12 weeks			Lysine	205.069	F_Ctrl WD 12 weeks
Lysine	166.987	M_Gln-free WD 12 weeks			Lysine	124.153	F_Ctrl WD 12 weeks
Lysine	122.4	M_Ctrl WD 4 weeks			Lysine	188.721	F_Gln-free WD 4 weeks
Lysine	172.093	M_Ctrl WD 4 weeks			Lysine	221.12	F_Gln-free WD 4 weeks
Lysine	142.561	M_Ctrl WD 4 weeks			Lysine	212.12	F_Gln-free WD 4 weeks
Lysine	277.288	M_Ctrl WD 4 weeks			Lysine	186.802	F_Gln-free WD 4 weeks
Lysine	114.293	M_Ctrl WD 4 weeks			Lysine	189.951	F_Gln-free WD 4 weeks
Lysine	148.202	M_Ctrl WD 4 weeks			Lysine	146.466	F_Gln-free WD 4 weeks
Lysine	160.589	M_Ctrl WD 4 weeks			Lysine	247.615	F_Gln-free WD 4 weeks
Lysine	135.997	M_Ctrl WD 4 weeks			Lysine	260.041	F_Gln-free WD 4 weeks
Lysine	177.839	M_Ctrl WD 12 weeks			Lysine	206.745	F_Gln-free WD 12 weeks
Lysine	132.421	M_Ctrl WD 12 weeks			Lysine	157.179	F_Gln-free WD 12 weeks
Lysine	249.668	M_Ctrl WD 12 weeks			Lysine	479.02	F_Gln-free WD 12 weeks
Lysine	245.494	M_Ctrl WD 12 weeks			Lysine	280.443	F_Gln-free WD 12 weeks
Lysine	149.105	M_Ctrl WD 12 weeks			Lysine	252.211	F_Gln-free WD 12 weeks
Lysine	163.227	M_Ctrl WD 12 weeks			Lysine	151.953	F_Gln-free WD 12 weeks
Lysine	182.652	M_Ctrl WD 12 weeks			Lysine	495.356	F_Gln-free WD 12 weeks
Lysine	115.446	M_Ctrl WD 12 weeks			Lysine	189.905	F_Gln-free WD 12 weeks
Methionine	53.7443	M_Gln-free WD 4 weeks			Methionine	30.9226	F_Ctrl WD 4 weeks
Methionine	48.2646	M_Gln-free WD 4 weeks			Methionine	36.1758	F_Ctrl WD 4 weeks
Methionine	53.2487	M_Gln-free WD 4 weeks			Methionine	78.9464	F_Ctrl WD 4 weeks
Methionine	72.6229	M_Gln-free WD 4 weeks			Methionine	29.5833	F_Ctrl WD 4 weeks
Methionine	44.56	M_Gln-free WD 4 weeks			Methionine	38.7004	F_Ctrl WD 4 weeks
Methionine	48.5054	M_Gln-free WD 4 weeks			Methionine	23.6494	F_Ctrl WD 4 weeks
Methionine	88.1476	M_Gln-free WD 4 weeks			Methionine	57.91	F_Ctrl WD 4 weeks
Methionine	28.4292	M_Gln-free WD 4 weeks			Methionine	52.874	F_Ctrl WD 4 weeks
Methionine	53.0549	M_Gln-free WD 12 weeks			Methionine	75.2273	F_Ctrl WD 12 weeks
Methionine	50.0218	M_Gln-free WD 12 weeks			Methionine	37.4822	F_Ctrl WD 12 weeks
Methionine	51.4262	M_Gln-free WD 12 weeks			Methionine	37.8374	F_Ctrl WD 12 weeks
Methionine	38.1529	M_Gln-free WD 12 weeks			Methionine	41.4779	F_Ctrl WD 12 weeks
Methionine	27.2707	M_Gln-free WD 12 weeks			Methionine	29.6465	F_Ctrl WD 12 weeks
Methionine	36.7389	M_Gln-free WD 12 weeks			Methionine	43.9752	F_Ctrl WD 12 weeks
Methionine	101.183	M_Gln-free WD 12 weeks			Methionine	34.6643	F_Ctrl WD 12 weeks
Methionine	65.1681	M_Gln-free WD 12 weeks			Methionine	19.8697	F_Ctrl WD 12 weeks
Methionine	55.725	M_Ctrl WD 4 weeks			Methionine	71.0284	F_Gln-free WD 4 weeks
Methionine	48.661	M_Ctrl WD 4 weeks			Methionine	66.2653	F_Gln-free WD 4 weeks
Methionine	33.7712	M_Ctrl WD 4 weeks			Methionine	176.898	F_Gln-free WD 4 weeks
Methionine	77.8058	M_Ctrl WD 4 weeks			Methionine	54.0491	F_Gln-free WD 4 weeks
Methionine	31.5734	M_Ctrl WD 4 weeks			Methionine	41.0635	F_Gln-free WD 4 weeks
Methionine	29.0929	M_Ctrl WD 4 weeks			Methionine	46.0612	F_Gln-free WD 4 weeks
Methionine	39.6084	M_Ctrl WD 4 weeks			Methionine	59.7897	F_Gln-free WD 4 weeks
Methionine	26.7782	M_Ctrl WD 4 weeks			Methionine	95.7713	F_Gln-free WD 4 weeks
Methionine	79.169	M_Ctrl WD 12 weeks			Methionine	82.8683	F_Gln-free WD 12 weeks
Methionine	46.4191	M_Ctrl WD 12 weeks			Methionine	52.4703	F_Gln-free WD 12 weeks
Methionine	50.2125	M_Ctrl WD 12 weeks			Methionine	114.902	F_Gln-free WD 12 weeks
Methionine	55.7093	M_Ctrl WD 12 weeks			Methionine	58.105	F_Gln-free WD 12 weeks
Methionine	55.7628	M_Ctrl WD 12 weeks			Methionine	72.6875	F_Gln-free WD 12 weeks
Methionine	45.0294	M_Ctrl WD 12 weeks			Methionine	45.3735	F_Gln-free WD 12 weeks
Methionine	50.3306	M_Ctrl WD 12 weeks			Methionine	131.123	F_Gln-free WD 12 weeks
Methionine	29.5414	M_Ctrl WD 12 weeks			Methionine	44.8105	F_Gln-free WD 12 weeks
Phenylalanine	36.0503	M_Gln-free WD 4 weeks			Phenylalanine	22.7842	F_Ctrl WD 4 weeks
Phenylalanine	32.2874	M_Gln-free WD 4 weeks			Phenylalanine	30.3827	F_Ctrl WD 4 weeks
Phenylalanine	21.2959	M_Gln-free WD 4 weeks			Phenylalanine	56.4104	F_Ctrl WD 4 weeks
Phenylalanine	36.2822	M_Gln-free WD 4 weeks			Phenylalanine	27.4939	F_Ctrl WD 4 weeks
Phenylalanine	36.5529	M_Gln-free WD 4 weeks			Phenylalanine	64.3211	F_Ctrl WD 4 weeks
Phenylalanine	22.8114	M_Gln-free WD 4 weeks			Phenylalanine	29.6772	F_Ctrl WD 4 weeks
Phenylalanine	68.1533	M_Gln-free WD 4 weeks			Phenylalanine	42.9372	F_Ctrl WD 4 weeks
Phenylalanine	28.6618	M_Gln-free WD 4 weeks			Phenylalanine	49.8761	F_Ctrl WD 4 weeks
Phenylalanine	49.1498	M_Gln-free WD 12 weeks			Phenylalanine	35.208	F_Ctrl WD 12 weeks
Phenylalanine	64.9783	M_Gln-free WD 12 weeks			Phenylalanine	35.0917	F_Ctrl WD 12 weeks
Phenylalanine	32.9336	M_Gln-free WD 12 weeks			Phenylalanine	24.5546	F_Ctrl WD 12 weeks
Phenylalanine	24.7715	M_Gln-free WD 12 weeks			Phenylalanine	28.0491	F_Ctrl WD 12 weeks
Phenylalanine	32.4028	M_Gln-free WD 12 weeks			Phenylalanine	28.0875	F_Ctrl WD 12 weeks
Phenylalanine	21.0076	M_Gln-free WD 12 weeks			Phenylalanine	32.0069	F_Ctrl WD 12 weeks
Phenylalanine	74.0671	M_Gln-free WD 12 weeks			Phenylalanine	26.7452	F_Ctrl WD 12 weeks
Phenylalanine	37.9541	M_Gln-free WD 12 weeks			Phenylalanine	27.066	F_Ctrl WD 12 weeks
Phenylalanine	26.6001	M_Ctrl WD 4 weeks			Phenylalanine	42.8373	F_Gln-free WD 4 weeks
Phenylalanine	33.5006	M_Ctrl WD 4 weeks			Phenylalanine	45.7317	F_Gln-free WD 4 weeks
Phenylalanine	34.6736	M_Ctrl WD 4 weeks			Phenylalanine	43.0748	F_Gln-free WD 4 weeks
Phenylalanine	40.0087	M_Ctrl WD 4 weeks			Phenylalanine	24.1102	F_Gln-free WD 4 weeks
Phenylalanine	25.5252	M_Ctrl WD 4 weeks			Phenylalanine	48.1655	F_Gln-free WD 4 weeks
Phenylalanine	29.9811	M_Ctrl WD 4 weeks			Phenylalanine	69.3156	F_Gln-free WD 4 weeks
Phenylalanine	43.5678	M_Ctrl WD 4 weeks			Phenylalanine	40.1272	F_Gln-free WD 4 weeks
Phenylalanine	26.5529	M_Ctrl WD 4 weeks			Phenylalanine	53.0385	F_Gln-free WD 4 weeks
Phenylalanine	36.5821	M_Ctrl WD 12 weeks			Phenylalanine	47.429	F_Gln-free WD 12 weeks
Phenylalanine	36.5399	M_Ctrl WD 12 weeks			Phenylalanine	24.4074	F_Gln-free WD 12 weeks
Phenylalanine	63.8936	M_Ctrl WD 12 weeks			Phenylalanine	85.9869	F_Gln-free WD 12 weeks
Phenylalanine	33.0404	M_Ctrl WD 12 weeks			Phenylalanine	31.2068	F_Gln-free WD 12 weeks
Phenylalanine	45.2087	M_Ctrl WD 12 weeks			Phenylalanine	30.9271	F_Gln-free WD 12 weeks
Phenylalanine	30.3212	M_Ctrl WD 12 weeks			Phenylalanine	25.205	F_Gln-free WD 12 weeks
Phenylalanine	21.028	M_Ctrl WD 12 weeks			Phenylalanine	81.4242	F_Gln-free WD 12 weeks
Phenylalanine	25.126	M_Ctrl WD 12 weeks			Phenylalanine	33.7866	F_Gln-free WD 12 weeks
Proline	88.6589	M_Gln-free WD 4 weeks			Proline	36.4818	F_Ctrl WD 4 weeks
Proline	54.3564	M_Gln-free WD 4 weeks			Proline	34.5256	F_Ctrl WD 4 weeks
Proline	54.4951	M_Gln-free WD 4 weeks			Proline	161.414	F_Ctrl WD 4 weeks
Proline	72.0423	M_Gln-free WD 4 weeks			Proline	31.406	F_Ctrl WD 4 weeks
Proline	57.6565	M_Gln-free WD 4 weeks			Proline	60.2893	F_Ctrl WD 4 weeks
Proline	62.3978	M_Gln-free WD 4 weeks			Proline	36.0682	F_Ctrl WD 4 weeks
Proline	126.28	M_Gln-free WD 4 weeks			Proline	76.2339	F_Ctrl WD 4 weeks
Proline	41.9309	M_Gln-free WD 4 weeks			Proline	96.7823	F_Ctrl WD 4 weeks
Proline	80.0405	M_Gln-free WD 12 weeks			Proline	114.601	F_Ctrl WD 12 weeks
Proline	103.728	M_Gln-free WD 12 weeks			Proline	57.3375	F_Ctrl WD 12 weeks
Proline	58.8345	M_Gln-free WD 12 weeks			Proline	57.1099	F_Ctrl WD 12 weeks
Proline	35.2454	M_Gln-free WD 12 weeks			Proline	48.944	F_Ctrl WD 12 weeks
Proline	35.3603	M_Gln-free WD 12 weeks			Proline	36.1843	F_Ctrl WD 12 weeks
Proline	39.1082	M_Gln-free WD 12 weeks			Proline	43.4251	F_Ctrl WD 12 weeks
Proline	134.086	M_Gln-free WD 12 weeks			Proline	36.0725	F_Ctrl WD 12 weeks
Proline	79.1887	M_Gln-free WD 12 weeks			Proline	29.0115	F_Ctrl WD 12 weeks
Proline	56.8275	M_Ctrl WD 4 weeks			Proline	85.6481	F_Gln-free WD 4 weeks
Proline	72.6118	M_Ctrl WD 4 weeks			Proline	81.308	F_Gln-free WD 4 weeks
Proline	39.3207	M_Ctrl WD 4 weeks			Proline	81.6325	F_Gln-free WD 4 weeks
Proline	129.35	M_Ctrl WD 4 weeks			Proline	79.5228	F_Gln-free WD 4 weeks
Proline	30.2211	M_Ctrl WD 4 weeks			Proline	47.7369	F_Gln-free WD 4 weeks
Proline	49.1771	M_Ctrl WD 4 weeks			Proline	59.9615	F_Gln-free WD 4 weeks
Proline	45.1581	M_Ctrl WD 4 weeks			Proline	131.065	F_Gln-free WD 4 weeks
Proline	38.1663	M_Ctrl WD 4 weeks			Proline	128.035	F_Gln-free WD 4 weeks
Proline	74.8425	M_Ctrl WD 12 weeks			Proline	118.932	F_Gln-free WD 12 weeks
Proline	51.4354	M_Ctrl WD 12 weeks			Proline	59.6912	F_Gln-free WD 12 weeks
Proline	90.1194	M_Ctrl WD 12 weeks			Proline	251.995	F_Gln-free WD 12 weeks
Proline	87.4364	M_Ctrl WD 12 weeks			Proline	110.418	F_Gln-free WD 12 weeks
Proline	48.2245	M_Ctrl WD 12 weeks			Proline	95.3555	F_Gln-free WD 12 weeks
Proline	41.2172	M_Ctrl WD 12 weeks			Proline	54.3154	F_Gln-free WD 12 weeks
Proline	43.8472	M_Ctrl WD 12 weeks			Proline	171.049	F_Gln-free WD 12 weeks
Proline	27.0403	M_Ctrl WD 12 weeks			Proline	70.692	F_Gln-free WD 12 weeks
Serine	2.06476	M_Gln-free WD 4 weeks			Serine	2.76792	F_Ctrl WD 4 weeks
Serine	3.26222	M_Gln-free WD 4 weeks			Serine	0	F_Ctrl WD 4 weeks
Serine	5.82878	M_Gln-free WD 4 weeks			Serine	0	F_Ctrl WD 4 weeks
Serine	0	M_Gln-free WD 4 weeks			Serine	65.4381	F_Ctrl WD 4 weeks
Serine	3.93749	M_Gln-free WD 4 weeks			Serine	0	F_Ctrl WD 4 weeks
Serine	1.09276	M_Gln-free WD 4 weeks			Serine	0	F_Ctrl WD 4 weeks
Serine	0	M_Gln-free WD 4 weeks			Serine	1.80472	F_Ctrl WD 4 weeks
Serine	0	M_Gln-free WD 4 weeks			Serine	0	F_Ctrl WD 4 weeks
Serine	0	M_Gln-free WD 12 weeks			Serine	7.06079	F_Ctrl WD 12 weeks
Serine	0	M_Gln-free WD 12 weeks			Serine	0	F_Ctrl WD 12 weeks
Serine	0	M_Gln-free WD 12 weeks			Serine	0	F_Ctrl WD 12 weeks
Serine	8.20831	M_Gln-free WD 12 weeks			Serine	0	F_Ctrl WD 12 weeks
Serine	1.46781	M_Gln-free WD 12 weeks			Serine	0	F_Ctrl WD 12 weeks
Serine	1.86265	M_Gln-free WD 12 weeks			Serine	0	F_Ctrl WD 12 weeks
Serine	0	M_Gln-free WD 12 weeks			Serine	6.15522	F_Ctrl WD 12 weeks
Serine	0	M_Gln-free WD 12 weeks			Serine	0	F_Ctrl WD 12 weeks
Serine	4.60212	M_Ctrl WD 4 weeks			Serine	0	F_Gln-free WD 4 weeks
Serine	2.0862	M_Ctrl WD 4 weeks			Serine	0	F_Gln-free WD 4 weeks
Serine	0	M_Ctrl WD 4 weeks			Serine	0	F_Gln-free WD 4 weeks
Serine	0	M_Ctrl WD 4 weeks			Serine	0	F_Gln-free WD 4 weeks
Serine	16.2571	M_Ctrl WD 4 weeks			Serine	0	F_Gln-free WD 4 weeks
Serine	0	M_Ctrl WD 4 weeks			Serine	0	F_Gln-free WD 4 weeks
Serine	2.29952	M_Ctrl WD 4 weeks			Serine	0	F_Gln-free WD 4 weeks
Serine	0	M_Ctrl WD 4 weeks			Serine	0	F_Gln-free WD 4 weeks
Serine	0	M_Ctrl WD 12 weeks			Serine	0	F_Gln-free WD 12 weeks
Serine	1.3749	M_Ctrl WD 12 weeks			Serine	0	F_Gln-free WD 12 weeks
Serine	0	M_Ctrl WD 12 weeks			Serine	0	F_Gln-free WD 12 weeks
Serine	0	M_Ctrl WD 12 weeks			Serine	0	F_Gln-free WD 12 weeks
Serine	1.51352	M_Ctrl WD 12 weeks			Serine	0	F_Gln-free WD 12 weeks
Serine	1.61737	M_Ctrl WD 12 weeks			Serine	0	F_Gln-free WD 12 weeks
Serine	0	M_Ctrl WD 12 weeks			Serine	0	F_Gln-free WD 12 weeks
Serine	7.50275	M_Ctrl WD 12 weeks			Serine	0	F_Gln-free WD 12 weeks
Threonine	148.043	M_Gln-free WD 4 weeks			Threonine	132.511	F_Ctrl WD 4 weeks
Threonine	77.2627	M_Gln-free WD 4 weeks			Threonine	125.652	F_Ctrl WD 4 weeks
Threonine	120.73	M_Gln-free WD 4 weeks			Threonine	207.466	F_Ctrl WD 4 weeks
Threonine	138.398	M_Gln-free WD 4 weeks			Threonine	100.407	F_Ctrl WD 4 weeks
Threonine	91.836	M_Gln-free WD 4 weeks			Threonine	175.823	F_Ctrl WD 4 weeks
Threonine	96.264	M_Gln-free WD 4 weeks			Threonine	94.4669	F_Ctrl WD 4 weeks
Threonine	172.976	M_Gln-free WD 4 weeks			Threonine	227.967	F_Ctrl WD 4 weeks
Threonine	89.2073	M_Gln-free WD 4 weeks			Threonine	187.469	F_Ctrl WD 4 weeks
Threonine	184.746	M_Gln-free WD 12 weeks			Threonine	236.712	F_Ctrl WD 12 weeks
Threonine	443.696	M_Gln-free WD 12 weeks			Threonine	162.948	F_Ctrl WD 12 weeks
Threonine	143.454	M_Gln-free WD 12 weeks			Threonine	113.557	F_Ctrl WD 12 weeks
Threonine	120.128	M_Gln-free WD 12 weeks			Threonine	331.004	F_Ctrl WD 12 weeks
Threonine	86.346	M_Gln-free WD 12 weeks			Threonine	94.0252	F_Ctrl WD 12 weeks
Threonine	109.585	M_Gln-free WD 12 weeks			Threonine	165.982	F_Ctrl WD 12 weeks
Threonine	213.18	M_Gln-free WD 12 weeks			Threonine	110.454	F_Ctrl WD 12 weeks
Threonine	363.48	M_Gln-free WD 12 weeks			Threonine	86.8018	F_Ctrl WD 12 weeks
Threonine	127.059	M_Ctrl WD 4 weeks			Threonine	201.495	F_Gln-free WD 4 weeks
Threonine	144.292	M_Ctrl WD 4 weeks			Threonine	196.752	F_Gln-free WD 4 weeks
Threonine	85.9578	M_Ctrl WD 4 weeks			Threonine	163.021	F_Gln-free WD 4 weeks
Threonine	252.529	M_Ctrl WD 4 weeks			Threonine	169.165	F_Gln-free WD 4 weeks
Threonine	93.7555	M_Ctrl WD 4 weeks			Threonine	122.633	F_Gln-free WD 4 weeks
Threonine	116.402	M_Ctrl WD 4 weeks			Threonine	140.677	F_Gln-free WD 4 weeks
Threonine	127.625	M_Ctrl WD 4 weeks			Threonine	150.244	F_Gln-free WD 4 weeks
Threonine	71.4613	M_Ctrl WD 4 weeks			Threonine	330.368	F_Gln-free WD 4 weeks
Threonine	231.993	M_Ctrl WD 12 weeks			Threonine	258.622	F_Gln-free WD 12 weeks
Threonine	153.254	M_Ctrl WD 12 weeks			Threonine	163.427	F_Gln-free WD 12 weeks
Threonine	129.892	M_Ctrl WD 12 weeks			Threonine	198.901	F_Gln-free WD 12 weeks
Threonine	364.49	M_Ctrl WD 12 weeks			Threonine	659.63	F_Gln-free WD 12 weeks
Threonine	172.242	M_Ctrl WD 12 weeks			Threonine	199.307	F_Gln-free WD 12 weeks
Threonine	162.205	M_Ctrl WD 12 weeks			Threonine	400.746	F_Gln-free WD 12 weeks
Threonine	140.871	M_Ctrl WD 12 weeks			Threonine	190.979	F_Gln-free WD 12 weeks
Threonine	113.599	M_Ctrl WD 12 weeks			Threonine	125.852	F_Gln-free WD 12 weeks
Tryptophan	63.2758	M_Gln-free WD 4 weeks			Tryptophan	49.0705	F_Ctrl WD 4 weeks
Tryptophan	56.4124	M_Gln-free WD 4 weeks			Tryptophan	55.8872	F_Ctrl WD 4 weeks
Tryptophan	48.0105	M_Gln-free WD 4 weeks			Tryptophan	91.0987	F_Ctrl WD 4 weeks
Tryptophan	62.766	M_Gln-free WD 4 weeks			Tryptophan	54.2412	F_Ctrl WD 4 weeks
Tryptophan	62.2403	M_Gln-free WD 4 weeks			Tryptophan	70.567	F_Ctrl WD 4 weeks
Tryptophan	54.3696	M_Gln-free WD 4 weeks			Tryptophan	51.8185	F_Ctrl WD 4 weeks
Tryptophan	57.4191	M_Gln-free WD 4 weeks			Tryptophan	78.279	F_Ctrl WD 4 weeks
Tryptophan	48.4037	M_Gln-free WD 4 weeks			Tryptophan	105.874	F_Ctrl WD 4 weeks
Tryptophan	68.5161	M_Gln-free WD 12 weeks			Tryptophan	52.8301	F_Ctrl WD 12 weeks
Tryptophan	53.2594	M_Gln-free WD 12 weeks			Tryptophan	74.3264	F_Ctrl WD 12 weeks
Tryptophan	48.1341	M_Gln-free WD 12 weeks			Tryptophan	42.1423	F_Ctrl WD 12 weeks
Tryptophan	45.3082	M_Gln-free WD 12 weeks			Tryptophan	69.5269	F_Ctrl WD 12 weeks
Tryptophan	55.0075	M_Gln-free WD 12 weeks			Tryptophan	118.474	F_Ctrl WD 12 weeks
Tryptophan	44.8227	M_Gln-free WD 12 weeks			Tryptophan	60.216	F_Ctrl WD 12 weeks
Tryptophan	67.7091	M_Gln-free WD 12 weeks			Tryptophan	53.6401	F_Ctrl WD 12 weeks
Tryptophan	71.7042	M_Gln-free WD 12 weeks			Tryptophan	60.1958	F_Ctrl WD 12 weeks
Tryptophan	47.0817	M_Ctrl WD 4 weeks			Tryptophan	62.618	F_Gln-free WD 4 weeks
Tryptophan	55.0329	M_Ctrl WD 4 weeks			Tryptophan	65.9914	F_Gln-free WD 4 weeks
Tryptophan	44.2203	M_Ctrl WD 4 weeks			Tryptophan	81.0389	F_Gln-free WD 4 weeks
Tryptophan	63.216	M_Ctrl WD 4 weeks			Tryptophan	136.677	F_Gln-free WD 4 weeks
Tryptophan	43.9677	M_Ctrl WD 4 weeks			Tryptophan	73.5742	F_Gln-free WD 4 weeks
Tryptophan	47.9978	M_Ctrl WD 4 weeks			Tryptophan	61.1041	F_Gln-free WD 4 weeks
Tryptophan	43.3973	M_Ctrl WD 4 weeks			Tryptophan	85.6776	F_Gln-free WD 4 weeks
Tryptophan	26.9419	M_Ctrl WD 4 weeks			Tryptophan	79.3859	F_Gln-free WD 4 weeks
Tryptophan	57.0264	M_Ctrl WD 12 weeks			Tryptophan	82.1815	F_Gln-free WD 12 weeks
Tryptophan	47.7095	M_Ctrl WD 12 weeks			Tryptophan	60.9514	F_Gln-free WD 12 weeks
Tryptophan	65.6732	M_Ctrl WD 12 weeks			Tryptophan	92.3324	F_Gln-free WD 12 weeks
Tryptophan	54.5446	M_Ctrl WD 12 weeks			Tryptophan	71.085	F_Gln-free WD 12 weeks
Tryptophan	59.828	M_Ctrl WD 12 weeks			Tryptophan	67.8273	F_Gln-free WD 12 weeks
Tryptophan	52.5073	M_Ctrl WD 12 weeks			Tryptophan	66.3271	F_Gln-free WD 12 weeks
Tryptophan	53.4374	M_Ctrl WD 12 weeks			Tryptophan	105.62	F_Gln-free WD 12 weeks
Tryptophan	41.285	M_Ctrl WD 12 weeks			Tryptophan	71.4731	F_Gln-free WD 12 weeks
Tyrosine	45.9872	M_Gln-free WD 4 weeks			Tyrosine	37.3746	F_Ctrl WD 4 weeks
Tyrosine	64.0813	M_Gln-free WD 4 weeks			Tyrosine	46.4019	F_Ctrl WD 4 weeks
Tyrosine	55.6224	M_Gln-free WD 4 weeks			Tyrosine	112.668	F_Ctrl WD 4 weeks
Tyrosine	89.4804	M_Gln-free WD 4 weeks			Tyrosine	50.6041	F_Ctrl WD 4 weeks
Tyrosine	74.4411	M_Gln-free WD 4 weeks			Tyrosine	110.312	F_Ctrl WD 4 weeks
Tyrosine	60.801	M_Gln-free WD 4 weeks			Tyrosine	43.0194	F_Ctrl WD 4 weeks
Tyrosine	127.951	M_Gln-free WD 4 weeks			Tyrosine	124.211	F_Ctrl WD 4 weeks
Tyrosine	72.1638	M_Gln-free WD 4 weeks			Tyrosine	109.64	F_Ctrl WD 4 weeks
Tyrosine	105.859	M_Gln-free WD 12 weeks			Tyrosine	86.8791	F_Ctrl WD 12 weeks
Tyrosine	101.431	M_Gln-free WD 12 weeks			Tyrosine	66.8939	F_Ctrl WD 12 weeks
Tyrosine	68.339	M_Gln-free WD 12 weeks			Tyrosine	88.5434	F_Ctrl WD 12 weeks
Tyrosine	49.8909	M_Gln-free WD 12 weeks			Tyrosine	63.3943	F_Ctrl WD 12 weeks
Tyrosine	33.6996	M_Gln-free WD 12 weeks			Tyrosine	59.7658	F_Ctrl WD 12 weeks
Tyrosine	47.0025	M_Gln-free WD 12 weeks			Tyrosine	95.9574	F_Ctrl WD 12 weeks
Tyrosine	121.804	M_Gln-free WD 12 weeks			Tyrosine	75.235	F_Ctrl WD 12 weeks
Tyrosine	77.6688	M_Gln-free WD 12 weeks			Tyrosine	44.4342	F_Ctrl WD 12 weeks
Tyrosine	56.6979	M_Ctrl WD 4 weeks			Tyrosine	100.628	F_Gln-free WD 4 weeks
Tyrosine	54.7129	M_Ctrl WD 4 weeks			Tyrosine	117.189	F_Gln-free WD 4 weeks
Tyrosine	75.2382	M_Ctrl WD 4 weeks			Tyrosine	201.003	F_Gln-free WD 4 weeks
Tyrosine	87.4663	M_Ctrl WD 4 weeks			Tyrosine	55.0591	F_Gln-free WD 4 weeks
Tyrosine	44.6488	M_Ctrl WD 4 weeks			Tyrosine	69.7626	F_Gln-free WD 4 weeks
Tyrosine	49.1324	M_Ctrl WD 4 weeks			Tyrosine	71.12	F_Gln-free WD 4 weeks
Tyrosine	85.1325	M_Ctrl WD 4 weeks			Tyrosine	83.2225	F_Gln-free WD 4 weeks
Tyrosine	39.716	M_Ctrl WD 4 weeks			Tyrosine	87.809	F_Gln-free WD 4 weeks
Tyrosine	76.6692	M_Ctrl WD 12 weeks			Tyrosine	149.127	F_Gln-free WD 12 weeks
Tyrosine	59.7477	M_Ctrl WD 12 weeks			Tyrosine	63.7925	F_Gln-free WD 12 weeks
Tyrosine	80.6596	M_Ctrl WD 12 weeks			Tyrosine	159.294	F_Gln-free WD 12 weeks
Tyrosine	39.6035	M_Ctrl WD 12 weeks			Tyrosine	75.457	F_Gln-free WD 12 weeks
Tyrosine	98.745	M_Ctrl WD 12 weeks			Tyrosine	80.6797	F_Gln-free WD 12 weeks
Tyrosine	67.3194	M_Ctrl WD 12 weeks			Tyrosine	52.7334	F_Gln-free WD 12 weeks
Tyrosine	49.0565	M_Ctrl WD 12 weeks			Tyrosine	165.948	F_Gln-free WD 12 weeks
Tyrosine	44.6667	M_Ctrl WD 12 weeks			Tyrosine	82.8289	F_Gln-free WD 12 weeks
Valine	76.816	M_Gln-free WD 4 weeks			Valine	39.5257	F_Ctrl WD 4 weeks
Valine	58.1741	M_Gln-free WD 4 weeks			Valine	46.0873	F_Ctrl WD 4 weeks
Valine	61.5277	M_Gln-free WD 4 weeks			Valine	99.3944	F_Ctrl WD 4 weeks
Valine	77.7953	M_Gln-free WD 4 weeks			Valine	34.1997	F_Ctrl WD 4 weeks
Valine	64.8589	M_Gln-free WD 4 weeks			Valine	63.0877	F_Ctrl WD 4 weeks
Valine	64.5818	M_Gln-free WD 4 weeks			Valine	35.1469	F_Ctrl WD 4 weeks
Valine	120.287	M_Gln-free WD 4 weeks			Valine	71.1365	F_Ctrl WD 4 weeks
Valine	43.287	M_Gln-free WD 4 weeks			Valine	85.1444	F_Ctrl WD 4 weeks
Valine	92.3672	M_Gln-free WD 12 weeks			Valine	88.0782	F_Ctrl WD 12 weeks
Valine	64.7594	M_Gln-free WD 12 weeks			Valine	59.2131	F_Ctrl WD 12 weeks
Valine	59.0728	M_Gln-free WD 12 weeks			Valine	47.8848	F_Ctrl WD 12 weeks
Valine	39.0705	M_Gln-free WD 12 weeks			Valine	51.4154	F_Ctrl WD 12 weeks
Valine	45.312	M_Gln-free WD 12 weeks			Valine	43.3889	F_Ctrl WD 12 weeks
Valine	41.3821	M_Gln-free WD 12 weeks			Valine	24.3186	F_Ctrl WD 12 weeks
Valine	131.288	M_Gln-free WD 12 weeks			Valine	46.0555	F_Ctrl WD 12 weeks
Valine	82.7688	M_Gln-free WD 12 weeks			Valine	32.1418	F_Ctrl WD 12 weeks
Valine	51.2494	M_Ctrl WD 4 weeks			Valine	78.5192	F_Gln-free WD 4 weeks
Valine	71.882	M_Ctrl WD 4 weeks			Valine	68.6697	F_Gln-free WD 4 weeks
Valine	44.1254	M_Ctrl WD 4 weeks			Valine	56.8994	F_Gln-free WD 4 weeks
Valine	114.72	M_Ctrl WD 4 weeks			Valine	75.1342	F_Gln-free WD 4 weeks
Valine	43.2721	M_Ctrl WD 4 weeks			Valine	56.7253	F_Gln-free WD 4 weeks
Valine	47.9284	M_Ctrl WD 4 weeks			Valine	53.5168	F_Gln-free WD 4 weeks
Valine	44.6908	M_Ctrl WD 4 weeks			Valine	70.268	F_Gln-free WD 4 weeks
Valine	38.1425	M_Ctrl WD 4 weeks			Valine	106.041	F_Gln-free WD 4 weeks
Valine	92.3853	M_Ctrl WD 12 weeks			Valine	100.874	F_Gln-free WD 12 weeks
Valine	62.129	M_Ctrl WD 12 weeks			Valine	65.9055	F_Gln-free WD 12 weeks
Valine	112.601	M_Ctrl WD 12 weeks			Valine	132.079	F_Gln-free WD 12 weeks
Valine	97.6315	M_Ctrl WD 12 weeks			Valine	74.5975	F_Gln-free WD 12 weeks
Valine	60.464	M_Ctrl WD 12 weeks			Valine	86.0466	F_Gln-free WD 12 weeks
Valine	64.6616	M_Ctrl WD 12 weeks			Valine	52.0464	F_Gln-free WD 12 weeks
Valine	57.6344	M_Ctrl WD 12 weeks			Valine	113.074	F_Gln-free WD 12 weeks
Valine	38.1544	M_Ctrl WD 12 weeks			Valine	59.8858	F_Gln-free WD 12 weeks
