## Supplementary material for "Dietary depletion of glutamine is atheroprotective": Data S8

super-pathway	sub-pathway	pathway	group	gene ratio	gene ratio up	gene ratio down	#DE gene up	#DE gene down	#total DE genes	#pathway size	all DE genes
Autophagy	Macroautophagy	Pexophagy	M_Gln free WD_30_heart_vs_M_Ctrl WD_30_heart	0.2	0.2	NA	2	NA	2	10	UP:Ubc,Rps27a
Cell Cycle	Cell Cycle, Mitotic	Depolymerization of the Nuclear Lamina	M_Gln free WD_30_heart_vs_M_Ctrl WD_30_heart	0	0.272727273	-0.272727273	3	3	6	11	UP:Lpin2,Lpin3,Rbm39;DOWN:Emd,Lpin1,Cnep1r1
Cell Cycle	Cell Cycle, Mitotic	Establishment of Sister Chromatid Cohesion	M_Gln free WD_30_heart_vs_M_Ctrl WD_30_heart	-0.3	NA	-0.3	NA	3	3	10	DOWN:Smc3,Stag2,Wapl
Cell Cycle	Cell Cycle, Mitotic	Golgi Cisternae Pericentriolar Stack Reorganization	M_Gln free WD_30_heart_vs_M_Ctrl WD_30_heart	-0.4	NA	-0.4	NA	4	4	10	DOWN:Rab1a,Blzf1,Rab2a,Mapk1
Cell Cycle	Cell Cycle, Mitotic	Initiation of Nuclear Envelope (NE) Reformation	M_Gln free WD_30_heart_vs_M_Ctrl WD_30_heart	-0.266666667	NA	-0.266666667	NA	4	6	15	UP:Lbr,Rbm39;DOWN:Kpnb1,Emd,Sirt2,Ppp2ca
Cell Cycle	Cell Cycle, Mitotic	Polymerase switching	M_Gln free WD_30_heart_vs_M_Ctrl WD_30_heart	0.214285714	0.214285714	NA	3	NA	3	14	UP:Pola2,Pold3,Pold1
Cell Cycle	Cell Cycle, Mitotic	Removal of the Flap Intermediate	M_Gln free WD_30_heart_vs_M_Ctrl WD_30_heart	0.230769231	0.230769231	NA	3	NA	3	13	UP:Pola2,Pold3,Pold1
Cell Cycle	Chromosome Maintenance	Telomere Extension By Telomerase	M_Gln free WD_30_heart_vs_M_Ctrl WD_30_heart	0.2	0.2	NA	4	NA	4	20	UP:Nhp2,Cdk2,Nop10,Rtel1
Cell-Cell communication	Cell junction organization	Regulation of CDH1 posttranslational processing and trafficking to plasma membrane	M_Gln free WD_30_heart_vs_M_Ctrl WD_30_heart	-0.275862069	NA	-0.275862069	NA	8	8	29	DOWN:Ctnnb1,Canx,Ddost,Stt3a,Ost4,Ostc,Spcs3,Csnk2a1
Cellular responses to stimuli	Cellular responses to mechanical stimuli	High laminar flow shear stress activates signaling by PIEZO1 and PECAM1:CDH5:KDR in endothelial cells	M_Gln free WD_30_heart_vs_M_Ctrl WD_30_heart	-0.23255814	NA	-0.23255814	NA	10	14	43	UP:Gnb4,Nos3,Gng11,Gngt2;DOWN:Akt1,Prkacb,Prkaca,Prkar1a,Pdpk1,Prkar1b,Adm,Gnb5,Mapkap1,Gng2
Cellular responses to stimuli	Cellular responses to mechanical stimuli	Turbulent (oscillatory, disturbed) flow shear stress activates signaling by PIEZO1 and integrins in endothelial cells	M_Gln free WD_30_heart_vs_M_Ctrl WD_30_heart	-0.230769231	NA	-0.230769231	NA	6	6	26	DOWN:Ikbkg,Ppp2ca,Itgb1,Itgav,Ptpn1,Yap1
Cellular responses to stimuli	Cellular responses to stress	Amino acids regulate mTORC1	M_Gln free WD_30_heart_vs_M_Ctrl WD_30_heart	-0.245283019	NA	-0.245283019	NA	13	17	53	UP:Nprl2,Flcn,Szt2,Slc38a9;DOWN:Atp6v1b2,Atp6v0e,Castor2,Atp6v1e1,Atp6v1c1,Atp6v0c,Rragd,Rragc,Rheb,Atp6v0e2,Atp6v1a,Rraga,Lamtor3
Cellular responses to stimuli	Cellular responses to stress	Detoxification of Reactive Oxygen Species	M_Gln free WD_30_heart_vs_M_Ctrl WD_30_heart	-0.212121212	NA	-0.212121212	NA	7	10	33	UP:Sod1,Prdx5,Txnrd2;DOWN:Cybb,Gpx3,Txnrd1,Gpx8,Prdx3,P4hb,Prdx1
Cellular responses to stimuli	Cellular responses to stress	Heme signaling	M_Gln free WD_30_heart_vs_M_Ctrl WD_30_heart	0.25	0.25	NA	3	NA	5	12	UP:Hbb-bs,Hbb-bs,Hbb-bt;DOWN:Tlr4,Pgrmc2
Cellular responses to stimuli	Cellular responses to stress	Oncogene Induced Senescence	M_Gln free WD_30_heart_vs_M_Ctrl WD_30_heart	0.266666667	0.266666667	NA	4	NA	4	15	UP:Ubc,Rps27a,Ets2,Mdm4
Developmental Biology	Nervous system development	CRMPs in Sema3A signaling	M_Gln free WD_30_heart_vs_M_Ctrl WD_30_heart	0	0.2	-0.2	3	3	6	15	UP:Fyn,Nrp1,Fes;DOWN:Gsk3b,Dpysl5,Plxna4
Developmental Biology	Nervous system development	EPHA-mediated growth cone collapse	M_Gln free WD_30_heart_vs_M_Ctrl WD_30_heart	-0.235294118	NA	-0.235294118	NA	4	6	17	UP:Fyn,Efna1;DOWN:Epha4,Ngef,Epha7,Efna5
Developmental Biology	Nervous system development	EPHB-mediated forward signaling	M_Gln free WD_30_heart_vs_M_Ctrl WD_30_heart	-0.257142857	NA	-0.257142857	NA	9	12	35	UP:Ephb3,Fyn,Ptk2;DOWN:Rac1,Arpc2,Cdc42,Actr2,Rock2,Itsn1,Actr3,Kalrn,Arpc4
Developmental Biology	Nervous system development	Other semaphorin interactions	M_Gln free WD_30_heart_vs_M_Ctrl WD_30_heart	-0.230769231	NA	-0.230769231	NA	3	5	13	UP:Plxnd1,Sema7a;DOWN:Sema4d,Trem2,Plxnc1
Developmental Biology	Nervous system development	SEMA3A-Plexin repulsion signaling by inhibiting Integrin adhesion	M_Gln free WD_30_heart_vs_M_Ctrl WD_30_heart	0.2	0.2	NA	2	NA	2	10	UP:Fyn,Nrp1
Developmental Biology	Nervous system development	Sema3A PAK dependent Axon repulsion	M_Gln free WD_30_heart_vs_M_Ctrl WD_30_heart	0.214285714	0.214285714	NA	3	NA	5	14	UP:Fyn,Nrp1,Fes;DOWN:Rac1,Plxna4
Developmental Biology	Nervous system development	Sema4D induced cell migration and growth-cone collapse	M_Gln free WD_30_heart_vs_M_Ctrl WD_30_heart	-0.3	NA	-0.3	NA	3	3	10	DOWN:Rock2,Sema4d,Arhgef12
Developmental Biology	Nervous system development	Signal transduction by L1	M_Gln free WD_30_heart_vs_M_Ctrl WD_30_heart	-0.315789474	NA	-0.315789474	NA	6	8	19	UP:Nrp1,Itga2b;DOWN:Rac1,Map2k1,Itgb1,Itgav,Mapk1,Csnk2a1
DNA Repair	DNA Damage Bypass	Termination of translesion DNA synthesis	M_Gln free WD_30_heart_vs_M_Ctrl WD_30_heart	0.21875	0.21875	NA	7	NA	7	32	UP:Trim25,Ubc,Rps27a,Ube2l6,Pold3,Uba7,Pold1
DNA Repair	Fanconi Anemia Pathway	Fanconi Anemia Pathway	M_Gln free WD_30_heart_vs_M_Ctrl WD_30_heart	0.222222222	0.222222222	NA	8	NA	8	36	UP:Ercc1,Ubc,Rps27a,Fancc,Mus81,Fanca,Fanci,Eme2
DNA Repair	Mismatch Repair	Mismatch repair (MMR) directed by MSH2:MSH3 (MutSbeta)	M_Gln free WD_30_heart_vs_M_Ctrl WD_30_heart	0.2	0.2	NA	2	NA	2	10	UP:Pold3,Pold1
DNA Repair	Nucleotide Excision Repair	Dual incision in TC-NER	M_Gln free WD_30_heart_vs_M_Ctrl WD_30_heart	0.216666667	0.216666667	NA	13	NA	13	60	UP:Ercc1,Polr2e,Ubc,Xab2,Polr2i,Rps27a,Usp7,Ercc2,Pold3,Polr2f,Polr2l,Pold1,Ercc6
DNA Repair	Nucleotide Excision Repair	Formation of TC-NER Pre-Incision Complex	M_Gln free WD_30_heart_vs_M_Ctrl WD_30_heart	0.208333333	0.208333333	NA	10	NA	13	48	UP:Polr2e,Ubc,Xab2,Polr2i,Rps27a,Usp7,Ercc2,Polr2f,Polr2l,Ercc6;DOWN:Ddb1,Cops2,Cops7a
DNA Repair	Nucleotide Excision Repair	Gap-filling DNA repair synthesis and ligation in TC-NER	M_Gln free WD_30_heart_vs_M_Ctrl WD_30_heart	0.220338983	0.220338983	NA	13	NA	13	59	UP:Polr2e,Ubc,Xab2,Polr2i,Rps27a,Usp7,Ercc2,Pold3,Polr2f,Polr2l,Pold1,Xrcc1,Ercc6
Extracellular matrix organization	Non-integrin membrane-ECM interactions	Formation of the dystrophin-glycoprotein complex (DGC)	M_Gln free WD_30_heart_vs_M_Ctrl WD_30_heart	-0.25	NA	-0.25	NA	6	6	24	DOWN:Dtna,Sgcb,Sspn,Sgcg,Dag1,Dmd
Extracellular matrix organization	Non-integrin membrane-ECM interactions	Syndecan interactions	M_Gln free WD_30_heart_vs_M_Ctrl WD_30_heart	-0.3125	NA	-0.3125	NA	5	5	16	DOWN:Itga2,Sdc4,Sdc1,Itgb1,Itgav
Gene expression (Transcription)	Epigenetic regulation of gene expression	B-WICH complex positively regulates rRNA expression	M_Gln free WD_30_heart_vs_M_Ctrl WD_30_heart	0.275862069	0.275862069	NA	8	NA	8	29	UP:Baz1b,Polr2e,Kat2a,Taf1c,Polr2f,Polr2l,Polr1g,Ercc6
Gene expression (Transcription)	Epigenetic regulation of gene expression	Formation of WDR5-containing histone-modifying complexes	M_Gln free WD_30_heart_vs_M_Ctrl WD_30_heart	0.205882353	0.205882353	NA	7	NA	10	34	UP:Kmt2b,Kat2a,Cxxc1,Sgf29,Kat8,Yeats2,Phf20l1;DOWN:Kat2b,Psip1,Dr1
Gene expression (Transcription)	RNA Polymerase I Transcription	RNA Polymerase I Promoter Escape	M_Gln free WD_30_heart_vs_M_Ctrl WD_30_heart	0.214285714	0.214285714	NA	6	NA	6	28	UP:Polr2e,Ercc2,Taf1c,Polr2f,Polr2l,Polr1g
Gene expression (Transcription)	RNA Polymerase I Transcription	RNA Polymerase I Transcription Termination	M_Gln free WD_30_heart_vs_M_Ctrl WD_30_heart	0.206896552	0.206896552	NA	6	NA	6	29	UP:Polr2e,Ercc2,Taf1c,Polr2f,Polr2l,Polr1g
Gene expression (Transcription)	RNA Polymerase II Transcription	Notch-HLH transcription pathway	M_Gln free WD_30_heart_vs_M_Ctrl WD_30_heart	0.043478261	0.260869565	-0.217391304	6	5	11	23	UP:Notch4,Kat2a,Hdac7,Notch1,Notch3,Hdac10;DOWN:Kat2b,Tbl1xr1,Hdac11,Rbpj,Mamld1
Gene expression (Transcription)	RNA Polymerase II Transcription	RNA Polymerase II Transcription Termination	M_Gln free WD_30_heart_vs_M_Ctrl WD_30_heart	0.206349206	0.206349206	NA	13	NA	16	63	UP:Ddx39a,Ddx39b,Snrpf,Srsf7,Srrm1,U2af2,Cpsf1,Srsf2,Cpsf7,Upf3b,Pcf11,Srsf11,U2af1;DOWN:Slbp,Nudt21,Cpsf2
Gene expression (Transcription)	RNA Polymerase II Transcription	RUNX3 regulates NOTCH signaling	M_Gln free WD_30_heart_vs_M_Ctrl WD_30_heart	-0.272727273	NA	-0.272727273	NA	3	5	11	UP:Kat2a,Notch1;DOWN:Kat2b,Rbpj,Mamld1
Gene expression (Transcription)	RNA Polymerase II Transcription	Regulation of TP53 Activity through Association with Co-factors	M_Gln free WD_30_heart_vs_M_Ctrl WD_30_heart	-0.2	NA	-0.2	NA	2	2	10	DOWN:Akt1,Akt2
Gene expression (Transcription)	RNA Polymerase II Transcription	Regulation of TP53 Activity through Methylation	M_Gln free WD_30_heart_vs_M_Ctrl WD_30_heart	0.235294118	0.235294118	NA	4	NA	4	17	UP:Ubc,Rps27a,Chek2,Mdm4
Gene expression (Transcription)	RNA Polymerase II Transcription	Regulation of TP53 Degradation	M_Gln free WD_30_heart_vs_M_Ctrl WD_30_heart	-0.029411765	0.205882353	-0.235294118	7	8	15	34	UP:Ubc,Sgk1,Rps27a,Usp7,Cdk2,Chek2,Mdm4;DOWN:Akt1,Akt2,Ppp2r5c,Ccng1,Ppp2ca,Pdpk1,Rnf34,Mapkap1
Gene expression (Transcription)	RNA Polymerase II Transcription	Regulation of localization of FOXO transcription factors	M_Gln free WD_30_heart_vs_M_Ctrl WD_30_heart	-0.25	NA	-0.25	NA	3	3	12	DOWN:Akt1,Akt2,Foxo3
Gene expression (Transcription)	RNA Polymerase II Transcription	TP53 Regulates Metabolic Genes	M_Gln free WD_30_heart_vs_M_Ctrl WD_30_heart	-0.015384615	0.2	-0.215384615	13	14	27	65	UP:Cox5a,Cox4i2,Cox6c,Prdx5,Ndufa4,Cox6a2,Cox7b,Cox4i1,Cox7a2,Cox6b1,Sfn,Slc38a9,Cox7a1;DOWN:Akt1,Akt2,Txnrd1,Ywhae,Rragd,Prkaa2,Rragc,Prdx1,Prkag2,Rheb,Sesn3,Prkaa1,Rraga,Lamtor3
Gene expression (Transcription)	RNA Polymerase II Transcription	TP53 Regulates Transcription of DNA Repair Genes	M_Gln free WD_30_heart_vs_M_Ctrl WD_30_heart	0.214285714	0.214285714	NA	9	NA	9	42	UP:Polr2e,Cdk9,Polr2i,Ccnt2,Ercc2,Polr2f,Polr2l,Elob,Ell
Gene expression (Transcription)	RNA Polymerase III Transcription	RNA Polymerase III Transcription Initiation From Type 2 Promoter	M_Gln free WD_30_heart_vs_M_Ctrl WD_30_heart	0.2	0.2	NA	5	NA	5	25	UP:Polr2e,Polr3a,Polr2f,Polr2l,Gtf3c2
Hemostasis	Cell surface interactions at the vascular wall	Basigin interactions	M_Gln free WD_30_heart_vs_M_Ctrl WD_30_heart	-0.25	NA	-0.25	NA	6	9	24	UP:Cav1,Slc7a6,Atp1b2;DOWN:Slc7a7,Slc7a8,Itgb1,Atp1b1,Atp1b3,Slc16a8
Hemostasis	Cell surface interactions at the vascular wall	Tie2 Signaling	M_Gln free WD_30_heart_vs_M_Ctrl WD_30_heart	-0.266666667	NA	-0.266666667	NA	4	4	15	DOWN:Angpt1,Pik3cb,Pik3r1,Ptpn11
Hemostasis	Platelet homeostasis	Elevation of cytosolic Ca2+ levels	M_Gln free WD_30_heart_vs_M_Ctrl WD_30_heart	0.25	0.25	NA	3	NA	3	12	UP:Trpc3,Itpr1,Itpr3
Hemostasis	Platelet homeostasis	Platelet sensitization by LDL	M_Gln free WD_30_heart_vs_M_Ctrl WD_30_heart	-0.235294118	NA	-0.235294118	NA	4	4	17	DOWN:Ppp2r5c,Ppp2ca,Lrp8,Ptpn11
Hemostasis	Platelet homeostasis	Reduction of cytosolic Ca++ levels	M_Gln free WD_30_heart_vs_M_Ctrl WD_30_heart	-0.333333333	NA	-0.333333333	NA	4	4	12	DOWN:Atp2b1,Atp2a2,Atp2b2,Slc8a1
Hemostasis	Platelet homeostasis	cGMP effects	M_Gln free WD_30_heart_vs_M_Ctrl WD_30_heart	-0.2	NA	-0.2	NA	2	2	10	DOWN:Irag1,Prkg1
Immune System	Adaptive Immune System	Antigen processing: Ub, ATP-independent proteasomal degradation	M_Gln free WD_30_heart_vs_M_Ctrl WD_30_heart	0.263157895	0.263157895	NA	5	NA	5	19	UP:Psmb4,Psmb6,Psmb5,Psmb10,Psmb3
Immune System	Adaptive Immune System	CD28 dependent PI3K/Akt signaling	M_Gln free WD_30_heart_vs_M_Ctrl WD_30_heart	-0.222222222	NA	-0.222222222	NA	6	6	27	DOWN:Akt1,Akt2,Pdpk1,Pik3cb,Mapkap1,Pik3r1
Immune System	Adaptive Immune System	CD28 dependent Vav1 pathway	M_Gln free WD_30_heart_vs_M_Ctrl WD_30_heart	-0.2	NA	-0.2	NA	2	2	10	DOWN:Rac1,Cdc42
Immune System	Adaptive Immune System	Co-inhibition by CTLA4	M_Gln free WD_30_heart_vs_M_Ctrl WD_30_heart	-0.238095238	NA	-0.238095238	NA	5	7	21	UP:Fyn,Ctla4;DOWN:Akt1,Akt2,Ppp2r5c,Ppp2ca,Ptpn11
Immune System	Adaptive Immune System	MHC class II antigen presentation	M_Gln free WD_30_heart_vs_M_Ctrl WD_30_heart	-0.240384615	NA	-0.240384615	NA	25	33	104	UP:Klc4,Tubb1,Dync1h1,Dctn2,Dnm1,Rilp,Klc3,Sptbn2;DOWN:Kif5b,Ctsd,Capza2,Canx,Sar1b,Dynll2,Sec23a,Lgmn,Ctsl,Ctsb,Kifap3,Dync1i2,Kif3b,Ctsk,Capzb,Ctsh,Sec31a,Dync1li2,Kif15,Ctss,Sec24d,Cltc,Arf1,Tubb3,Rab7
Immune System	Adaptive Immune System	PD-L1(CD274) glycosylation and translocation to plasma membrane	M_Gln free WD_30_heart_vs_M_Ctrl WD_30_heart	0	0.25	-0.25	5	5	10	20	UP:Ubc,Rps27a,Mib2,B3gnt3,Tmem258;DOWN:Ddost,Stt3a,Stt3b,Ost4,Ostc
Immune System	Adaptive Immune System	Rap1 signalling	M_Gln free WD_30_heart_vs_M_Ctrl WD_30_heart	-0.230769231	NA	-0.230769231	NA	3	5	13	UP:Rapgef3,Rasgrp2;DOWN:Prkacb,Prkaca,Prkg1
Immune System	Cytokine Signaling in Immune system	Growth hormone receptor signaling	M_Gln free WD_30_heart_vs_M_Ctrl WD_30_heart	-0.363636364	NA	-0.363636364	NA	4	4	11	DOWN:Stat5a,Stat5b,Ptpn1,Mapk1
Immune System	Cytokine Signaling in Immune system	ISG15 antiviral mechanism	M_Gln free WD_30_heart_vs_M_Ctrl WD_30_heart	0.321428571	0.321428571	NA	9	NA	14	28	UP:Trim25,Irf3,Plcg1,Mx2,Flnb,Ube2l6,Eif4g3,Uba7,Rigi;DOWN:Eif4g2,Arih1,Nedd4,Ifit1bl2,Ube2n
Immune System	Cytokine Signaling in Immune system	Interleukin-15 signaling	M_Gln free WD_30_heart_vs_M_Ctrl WD_30_heart	-0.1	0.2	-0.3	2	3	5	10	UP:Il15ra,Jak3;DOWN:Stat3,Stat5a,Stat5b
Immune System	Cytokine Signaling in Immune system	Interleukin-2 signaling	M_Gln free WD_30_heart_vs_M_Ctrl WD_30_heart	-0.3	NA	-0.3	NA	3	3	10	DOWN:Stat5a,Stat5b,Ptk2b
Immune System	Cytokine Signaling in Immune system	Interleukin-20 family signaling	M_Gln free WD_30_heart_vs_M_Ctrl WD_30_heart	-0.210526316	NA	-0.210526316	NA	4	4	19	DOWN:Stat3,Stat5a,Stat5b,Ptpn11
Immune System	Cytokine Signaling in Immune system	Interleukin-35 Signalling	M_Gln free WD_30_heart_vs_M_Ctrl WD_30_heart	-0.4	NA	-0.4	NA	4	4	10	DOWN:Stat3,Il12rb2,Canx,Il6st
Immune System	Cytokine Signaling in Immune system	Modulation of host responses by IFN-stimulated genes	M_Gln free WD_30_heart_vs_M_Ctrl WD_30_heart	0.181818182	0.454545455	-0.272727273	5	3	8	11	UP:Trim25,Ube2l6,Ikbkb,Uba7,Rigi;DOWN:Ikbkg,Fkbp5,Arih1
Immune System	Cytokine Signaling in Immune system	Negative regulation of FLT3	M_Gln free WD_30_heart_vs_M_Ctrl WD_30_heart	0.285714286	0.285714286	NA	4	NA	4	14	UP:Ubc,Rps27a,Sh2b3,Flt3l
Immune System	Innate Immune System	Activation of the AP-1 family of transcription factors	M_Gln free WD_30_heart_vs_M_Ctrl WD_30_heart	-0.4	NA	-0.4	NA	4	4	10	DOWN:Mapk9,Atf2,Mapk10,Mapk1
Immune System	Innate Immune System	CD209 (DC-SIGN) signaling	M_Gln free WD_30_heart_vs_M_Ctrl WD_30_heart	0.2	0.2	NA	3	NA	5	15	UP:Icam2,Relb,Fyn;DOWN:Prkacb,Prkaca
Immune System	Innate Immune System	IRAK1 recruits IKK complex	M_Gln free WD_30_heart_vs_M_Ctrl WD_30_heart	0.25	0.25	NA	3	NA	5	12	UP:Ubc,Rps27a,Ikbkb;DOWN:Ikbkg,Ube2n
Immune System	Innate Immune System	IRAK1 recruits IKK complex upon TLR7/8 or 9 stimulation	M_Gln free WD_30_heart_vs_M_Ctrl WD_30_heart	0.25	0.25	NA	3	NA	5	12	UP:Ubc,Rps27a,Ikbkb;DOWN:Ikbkg,Ube2n
Immune System	Innate Immune System	JNK (c-Jun kinases) phosphorylation and activation mediated by activated human TAK1	M_Gln free WD_30_heart_vs_M_Ctrl WD_30_heart	-0.2	NA	-0.2	NA	4	7	20	UP:Ubc,Rps27a,Nod1;DOWN:Ikbkg,Mapk9,Mapk10,Ube2n
Immune System	Innate Immune System	MAP3K8 (TPL2)-dependent MAPK1/3 activation	M_Gln free WD_30_heart_vs_M_Ctrl WD_30_heart	0.090909091	0.363636364	-0.272727273	4	3	7	11	UP:Ubc,Rps27a,Ikbkb,Tnip2;DOWN:Ikbkg,Fbxw11,Skp1
Immune System	Innate Immune System	Negative regulators of DDX58/IFIH1 signaling	M_Gln free WD_30_heart_vs_M_Ctrl WD_30_heart	0.285714286	0.285714286	NA	4	NA	4	14	UP:Irf3,Ubc,Rps27a,Rigi
Immune System	Innate Immune System	RIP-mediated NFkB activation via ZBP1	M_Gln free WD_30_heart_vs_M_Ctrl WD_30_heart	-0.2	NA	-0.2	NA	2	2	10	DOWN:Ikbkg,Dhx9
Immune System	Innate Immune System	Regulation of NF-kappa B signaling	M_Gln free WD_30_heart_vs_M_Ctrl WD_30_heart	0.285714286	0.285714286	NA	4	NA	4	14	UP:Ubc,Rps27a,Traf2,Ikbkb
Immune System	Innate Immune System	Regulation of TLR by endogenous ligand	M_Gln free WD_30_heart_vs_M_Ctrl WD_30_heart	0.2	0.2	NA	4	NA	4	20	UP:Gsdmd,S100a1,S100a8,S100a9
Immune System	Innate Immune System	Regulation of innate immune responses to cytosolic DNA	M_Gln free WD_30_heart_vs_M_Ctrl WD_30_heart	0.25	0.25	NA	3	NA	3	12	UP:Irf3,Ubc,Rps27a
Immune System	Innate Immune System	Role of LAT2/NTAL/LAB on calcium mobilization	M_Gln free WD_30_heart_vs_M_Ctrl WD_30_heart	-0.230769231	NA	-0.230769231	NA	3	3	13	DOWN:Pdpk1,Pik3cb,Pik3r1
Immune System	Innate Immune System	Trafficking and processing of endosomal TLR	M_Gln free WD_30_heart_vs_M_Ctrl WD_30_heart	-0.5	NA	-0.5	NA	6	6	12	DOWN:Lgmn,Ctsl,Ctsb,Ctsk,Ctss,Tlr8
Metabolism	Aerobic respiration and respiratory electron transport	Complex I biogenesis	M_Gln free WD_30_heart_vs_M_Ctrl WD_30_heart	0.426229508	0.426229508	NA	26	NA	26	61	UP:Ndufb2,Ndufa2,Ndufa1,Ndufs7,Ndufs6,Ndufs4,Ndufb9,Ndufa6,Ndufa5,Ndufv3,Ndufb8,Ndufb3,Ndufa8,Dmac1,Ndufs5,Ndufb11,Ndufb7,Ndufa3,Ndufa13,Ndufc1,Ndufb10,Ndufa7,Dmac2,Ndufs8,Ndufb6,Ndufaf8
Metabolism	Aerobic respiration and respiratory electron transport	Complex III assembly	M_Gln free WD_30_heart_vs_M_Ctrl WD_30_heart	0.25	0.25	NA	4	NA	6	16	UP:Uqcrq,Fxn,Uqcr10,Uqcrh;DOWN:Nfs1,Hscb
Metabolism	Aerobic respiration and respiratory electron transport	Complex IV assembly	M_Gln free WD_30_heart_vs_M_Ctrl WD_30_heart	0.333333333	0.333333333	NA	13	NA	13	39	UP:Cox5a,Cox4i2,Cox6c,Ndufa4,Cox6a2,Cox7b,Cox4i1,Cox7a2,Cox6b1,Higd1a,Cox17,Smim20,Cox7a1
Metabolism	Aerobic respiration and respiratory electron transport	Formation of ATP by chemiosmotic coupling	M_Gln free WD_30_heart_vs_M_Ctrl WD_30_heart	0.5	0.5	NA	10	NA	10	20	UP:Atp5f1d,Atp5f1e,Atp5mc3,Atp5mj,Atp5po,Atp5po,Atp5pd,Atp5mf,Atp5mg,Atp5me
Metabolism	Aerobic respiration and respiratory electron transport	Maturation of TCA enzymes and regulation of TCA cycle	M_Gln free WD_30_heart_vs_M_Ctrl WD_30_heart	-0.277777778	NA	-0.277777778	NA	5	7	18	UP:Sdhb,Fxn;DOWN:Sdhd,Sdha,Aco2,Nfs1,Isca1
Metabolism	Aerobic respiration and respiratory electron transport	Regulation of pyruvate dehydrogenase (PDH) complex	M_Gln free WD_30_heart_vs_M_Ctrl WD_30_heart	-0.333333333	NA	-0.333333333	NA	5	5	15	DOWN:Dlat,Pdk1,Pdk4,Pdha1,Pdk3
Metabolism	Biological oxidations	Methylation	M_Gln free WD_30_heart_vs_M_Ctrl WD_30_heart	-0.285714286	NA	-0.285714286	NA	4	4	14	DOWN:Mtr,Ahcy,Mat2b,N6amt1
Metabolism	Metabolism of amino acids and derivatives	Glutamate and glutamine metabolism	M_Gln free WD_30_heart_vs_M_Ctrl WD_30_heart	-0.230769231	NA	-0.230769231	NA	3	3	13	DOWN:Glud1,Pycr1,Oat
Metabolism	Metabolism of amino acids and derivatives	Serine metabolism	M_Gln free WD_30_heart_vs_M_Ctrl WD_30_heart	-0.363636364	NA	-0.363636364	NA	4	4	11	DOWN:Serinc3,Serinc1,Sds,Serinc4
Metabolism	Metabolism of carbohydrates and carbohydrate derivatives	Glycosaminoglycan-protein linkage region biosynthesis	M_Gln free WD_30_heart_vs_M_Ctrl WD_30_heart	-0.259259259	NA	-0.259259259	NA	7	7	27	DOWN:Sdc4,Sdc1,Gpc4,Fam20b,Gpc1,Pxylp1,Uxs1
Metabolism	Metabolism of carbohydrates and carbohydrate derivatives	HS-GAG biosynthesis	M_Gln free WD_30_heart_vs_M_Ctrl WD_30_heart	-0.233333333	NA	-0.233333333	NA	7	7	30	DOWN:Sdc4,Sdc1,Extl2,Gpc4,Gpc1,Hs2st1,Ndst1
Metabolism	Metabolism of carbohydrates and carbohydrate derivatives	HS-GAG degradation	M_Gln free WD_30_heart_vs_M_Ctrl WD_30_heart	-0.333333333	NA	-0.333333333	NA	6	6	18	DOWN:Sdc4,Sdc1,Gpc4,Gpc1,Hpse,Hgsnat
Metabolism	Metabolism of carbohydrates and carbohydrate derivatives	Hyaluronan degradation	M_Gln free WD_30_heart_vs_M_Ctrl WD_30_heart	-0.25	NA	-0.25	NA	4	4	16	DOWN:Cd44,Chp1,Hexb,Hexa
Metabolism	Metabolism of carbohydrates and carbohydrate derivatives	Keratan sulfate degradation	M_Gln free WD_30_heart_vs_M_Ctrl WD_30_heart	-0.266666667	NA	-0.266666667	NA	4	4	15	DOWN:Hexb,Hexa,Gns,Lum
Metabolism	Metabolism of lipids	Carnitine shuttle	M_Gln free WD_30_heart_vs_M_Ctrl WD_30_heart	-0.214285714	NA	-0.214285714	NA	3	3	14	DOWN:Cpt1a,Prkaa2,Prkag2
Metabolism	Metabolism of lipids	Glycosphingolipid catabolism	M_Gln free WD_30_heart_vs_M_Ctrl WD_30_heart	-0.212121212	NA	-0.212121212	NA	7	10	33	UP:Smpd4,Smpd2,Glb1l;DOWN:Psap,M6pr,Hexb,Hexa,Sumf1,Asah1,Arsb
Metabolism	Metabolism of lipids	Sphingolipid catabolism	M_Gln free WD_30_heart_vs_M_Ctrl WD_30_heart	-0.333333333	NA	-0.333333333	NA	4	4	12	DOWN:Sgpl1,Sgpp1,Plpp3,Plpp2
Metabolism	Metabolism of lipids	Synthesis of PC	M_Gln free WD_30_heart_vs_M_Ctrl WD_30_heart	-0.25	NA	-0.25	NA	6	9	24	UP:Lpin2,Lpin3,Slc44a5;DOWN:Abhd3,Pcyt1a,Lpin1,Stard10,Chpt1,Csnk2a1
Metabolism	Metabolism of lipids	Synthesis of PE	M_Gln free WD_30_heart_vs_M_Ctrl WD_30_heart	0.25	0.25	NA	3	NA	5	12	UP:Lpin2,Pcyt2,Lpin3;DOWN:Lpin1,Selenoi
Metabolism	Metabolism of lipids	Synthesis of PIPs at the early endosome membrane	M_Gln free WD_30_heart_vs_M_Ctrl WD_30_heart	-0.2	NA	-0.2	NA	3	3	15	DOWN:Mtm1,Inpp4b,Fig4
Metabolism	Metabolism of lipids	Synthesis of PIPs at the late endosome membrane	M_Gln free WD_30_heart_vs_M_Ctrl WD_30_heart	-0.2	NA	-0.2	NA	2	2	10	DOWN:Mtm1,Fig4
Metabolism	Metabolism of lipids	Synthesis of PIPs at the plasma membrane	M_Gln free WD_30_heart_vs_M_Ctrl WD_30_heart	-0.234042553	NA	-0.234042553	NA	11	16	47	UP:Inpp5k,Mtmr1,Plekha5,Plekha6,Pik3r6;DOWN:Pten,Rab5a,Rufy1,Pip5k1b,Pip4k2c,Rab14,Mtm1,Pik3cb,Inpp4b,Pik3r1,Arf1
Metabolism	Metabolism of lipids	Triglyceride biosynthesis	M_Gln free WD_30_heart_vs_M_Ctrl WD_30_heart	0.230769231	0.230769231	NA	3	NA	3	13	UP:Dgat1,Lpin2,Lpin3
Metabolism	Metabolism of nitric oxide: NOS3 activation and regulation	eNOS activation	M_Gln free WD_30_heart_vs_M_Ctrl WD_30_heart	0.2	0.2	NA	2	NA	2	10	UP:Cav1,Nos3
Metabolism	Metabolism of nucleotides	Purine ribonucleoside monophosphate biosynthesis	M_Gln free WD_30_heart_vs_M_Ctrl WD_30_heart	-0.272727273	NA	-0.272727273	NA	3	3	11	DOWN:Atic,Ppat,Paics
Metabolism	Metabolism of porphyrins	Heme biosynthesis	M_Gln free WD_30_heart_vs_M_Ctrl WD_30_heart	0.214285714	0.214285714	NA	3	NA	5	14	UP:Alas2,Alad,Ppox;DOWN:Cpox,Cox15
Metabolism of proteins	Peptide hormone metabolism	Insulin processing	M_Gln free WD_30_heart_vs_M_Ctrl WD_30_heart	-0.333333333	NA	-0.333333333	NA	4	4	12	DOWN:Exoc2,Slc30a5,P4hb,Exoc4
Metabolism of proteins	Peptide hormone metabolism	Synthesis, secretion, and deacylation of Ghrelin	M_Gln free WD_30_heart_vs_M_Ctrl WD_30_heart	-0.2	NA	-0.2	NA	3	3	15	DOWN:Pla2g7,Bche,Spcs3
Metabolism of proteins	Post-translational protein modification	Josephin domain DUBs	M_Gln free WD_30_heart_vs_M_Ctrl WD_30_heart	0.272727273	0.272727273	NA	3	NA	5	11	UP:Ubc,Rps27a,Josd2;DOWN:Josd1,Rad23b
Metabolism of proteins	Post-translational protein modification	Matriglycan biosynthesis on DAG1	M_Gln free WD_30_heart_vs_M_Ctrl WD_30_heart	-0.333333333	NA	-0.333333333	NA	4	4	12	DOWN:Fktn,Rxylt1,Dag1,Fkrp
Metabolism of proteins	Post-translational protein modification	N-Glycan antennae elongation	M_Gln free WD_30_heart_vs_M_Ctrl WD_30_heart	-0.2	NA	-0.2	NA	3	5	15	UP:B4galt4,Mgat4a;DOWN:B4galt1,Mgat5,B4galt6
Metabolism of proteins	Post-translational protein modification	Protein hydroxylation	M_Gln free WD_30_heart_vs_M_Ctrl WD_30_heart	-0.222222222	NA	-0.222222222	NA	4	6	18	UP:U2af2,Jmjd6;DOWN:Riox2,Etf1,Zc3h15,Ogfod1
Metabolism of proteins	Post-translational protein modification	RAB geranylgeranylation	M_Gln free WD_30_heart_vs_M_Ctrl WD_30_heart	-0.275862069	NA	-0.275862069	NA	16	20	58	UP:Rab40c,Rab13,Rab24,Rabggta;DOWN:Rab5b,Rab5a,Rab21,Rab1a,Rab10,Rab12,Rab40b,Rab14,Ptp4a2,Rab6a,Rab20,Rab3a,Rab8b,Rab2a,Rab18,Rab7
Metabolism of proteins	Post-translational protein modification	SUMOylation of intracellular receptors	M_Gln free WD_30_heart_vs_M_Ctrl WD_30_heart	-0.208333333	NA	-0.208333333	NA	5	7	24	UP:Pias3,Nr1h2;DOWN:Sumo3,Sumo2,Vdr,Rora,Thra
Metabolism of proteins	Post-translational protein modification	SUMOylation of transcription factors	M_Gln free WD_30_heart_vs_M_Ctrl WD_30_heart	-0.230769231	NA	-0.230769231	NA	3	3	13	DOWN:Sumo3,Sumo2,Sp3
Metabolism of proteins	Post-translational protein modification	Termination of O-glycan biosynthesis	M_Gln free WD_30_heart_vs_M_Ctrl WD_30_heart	0.235294118	0.235294118	NA	4	NA	4	17	UP:Muc20,St6galnac2,St6galnac2,Muc4
Metabolism of proteins	Translation	Formation of a pool of free 40S subunits	M_Gln free WD_30_heart_vs_M_Ctrl WD_30_heart	0.34	0.34	NA	34	NA	34	100	UP:Rps11,Rplp1,Rps18,Rps25,Rps5,Rps27a,Rps14,Rplp2,Rps20,Rpl28,Rpsa,Rps29,Rps16,Rps21,Rps19,Rpl21,Rpl37,Rpl37,Rpl37a,Rpl38,Rpl32,Rpl36,Rpl30,Rpl18,Rpl35a,Rpl26,Rps17,Rps12,Rpl35,Rpl27,Rps15,Rps28,Rpl23,Rpl31
Metabolism of proteins	Translation	Formation of the ternary complex, and subsequently, the 43S complex	M_Gln free WD_30_heart_vs_M_Ctrl WD_30_heart	0.307692308	0.307692308	NA	16	NA	19	52	UP:Rps11,Rps18,Rps25,Rps5,Rps27a,Rps14,Rps20,Rpsa,Rps29,Rps16,Rps21,Rps19,Rps17,Rps12,Rps15,Rps28;DOWN:Eif3a,Eif3m,Eif2s3x
Metabolism of proteins	Translation	GTP hydrolysis and joining of the 60S ribosomal subunit	M_Gln free WD_30_heart_vs_M_Ctrl WD_30_heart	0.315315315	0.315315315	NA	35	NA	40	111	UP:Rps11,Rplp1,Rps18,Rps25,Rps5,Rps27a,Rps14,Rplp2,Eif5b,Rps20,Rpl28,Rpsa,Rps29,Rps16,Rps21,Rps19,Rpl21,Rpl37,Rpl37,Rpl37a,Rpl38,Rpl32,Rpl36,Rpl30,Rpl18,Rpl35a,Rpl26,Rps17,Rps12,Rpl35,Rpl27,Rps15,Rps28,Rpl23,Rpl31;DOWN:Eif3a,Eif3m,Eif2s3x,Eif4h,Eif4b
Metabolism of proteins	Translation	L13a-mediated translational silencing of Ceruloplasmin expression	M_Gln free WD_30_heart_vs_M_Ctrl WD_30_heart	0.309090909	0.309090909	NA	34	NA	39	110	UP:Rps11,Rplp1,Rps18,Rps25,Rps5,Rps27a,Rps14,Rplp2,Rps20,Rpl28,Rpsa,Rps29,Rps16,Rps21,Rps19,Rpl21,Rpl37,Rpl37,Rpl37a,Rpl38,Rpl32,Rpl36,Rpl30,Rpl18,Rpl35a,Rpl26,Rps17,Rps12,Rpl35,Rpl27,Rps15,Rps28,Rpl23,Rpl31;DOWN:Eif3a,Eif3m,Eif2s3x,Eif4h,Eif4b
Metabolism of proteins	Translation	Mitochondrial ribosome-associated quality control	M_Gln free WD_30_heart_vs_M_Ctrl WD_30_heart	0.2	0.2	NA	17	NA	17	85	UP:Mrpl58,Mrpl24,Mrpl14,Mrps18a,Mrpl28,Mrpl11,Mrpl20,Gadd45gip1,Mrpl54,Mrpl23,Mrpl12,Mrps35,Mrps7,Mrps16,Mrps21,Chchd1,Mrpl33
Metabolism of proteins	Translation	Mitochondrial translation elongation	M_Gln free WD_30_heart_vs_M_Ctrl WD_30_heart	0.204819277	0.204819277	NA	17	NA	17	83	UP:Mrpl58,Mrpl24,Mrpl14,Mrps18a,Mrpl28,Mrpl11,Mrpl20,Gadd45gip1,Mrpl54,Mrpl23,Mrpl12,Mrps35,Mrps7,Mrps16,Mrps21,Chchd1,Mrpl33
Metabolism of proteins	Translation	PELO:HBS1L and ABCE1 dissociate a ribosome on a non-stop mRNA	M_Gln free WD_30_heart_vs_M_Ctrl WD_30_heart	0.397727273	0.397727273	NA	35	NA	35	88	UP:Rps11,Rplp1,Rps18,Rps25,Rps5,Rps27a,Rps14,Rplp2,Rps20,Rpl28,Rpsa,Rps29,Rps16,Rps21,Rps19,Rpl21,Rpl37,Rpl37,Pelo,Rpl37a,Rpl38,Rpl32,Rpl36,Rpl30,Rpl18,Rpl35a,Rpl26,Rps17,Rps12,Rpl35,Rpl27,Rps15,Rps28,Rpl23,Rpl31
Metabolism of proteins	Translation	Ribosomal scanning and start codon recognition	M_Gln free WD_30_heart_vs_M_Ctrl WD_30_heart	0.271186441	0.271186441	NA	16	NA	21	59	UP:Rps11,Rps18,Rps25,Rps5,Rps27a,Rps14,Rps20,Rpsa,Rps29,Rps16,Rps21,Rps19,Rps17,Rps12,Rps15,Rps28;DOWN:Eif3a,Eif3m,Eif2s3x,Eif4h,Eif4b
Metabolism of proteins	Translation	Ribosome Quality Control (RQC) complex extracts and degrades nascent peptide	M_Gln free WD_30_heart_vs_M_Ctrl WD_30_heart	0.260416667	0.260416667	NA	25	NA	28	96	UP:Psmb4,Rplp1,Ubc,Psmb6,Rps27a,Psmb5,Rplp2,Rpl28,Rpl21,Rpl37,Rpl37,Rpl37a,Elob,Rpl38,Rpl32,Rpl36,Rpl30,Rpl18,Rpl35a,Rpl26,Rpl35,Rpl27,Psmb3,Rpl23,Rpl31;DOWN:Ube2d1,Psmd1,Psmd7
Metabolism of proteins	Translation	SRP-dependent cotranslational protein targeting to membrane	M_Gln free WD_30_heart_vs_M_Ctrl WD_30_heart	0.377777778	0.377777778	NA	34	NA	34	90	UP:Rps11,Rplp1,Rps18,Rps25,Rps5,Rps27a,Rps14,Rplp2,Rps20,Rpl28,Rpsa,Rps29,Rps16,Rps21,Rps19,Rpl21,Rpl37,Rpl37,Rpl37a,Rpl38,Rpl32,Rpl36,Rpl30,Rpl18,Rpl35a,Rpl26,Rps17,Rps12,Rpl35,Rpl27,Rps15,Rps28,Rpl23,Rpl31
Metabolism of proteins	Translation	Translation initiation complex formation	M_Gln free WD_30_heart_vs_M_Ctrl WD_30_heart	0.271186441	0.271186441	NA	16	NA	21	59	UP:Rps11,Rps18,Rps25,Rps5,Rps27a,Rps14,Rps20,Rpsa,Rps29,Rps16,Rps21,Rps19,Rps17,Rps12,Rps15,Rps28;DOWN:Eif3a,Eif3m,Eif2s3x,Eif4h,Eif4b
Metabolism of proteins	Translation	ZNF598 and the Ribosome-associated Quality Trigger (RQT) complex dissociate a ribosome stalled on a no-go mRNA	M_Gln free WD_30_heart_vs_M_Ctrl WD_30_heart	0.382978723	0.382978723	NA	36	NA	36	94	UP:Rps11,Rplp1,Ubc,Rps18,Rps25,Rps5,Rps27a,Rps14,Rplp2,Rps20,Rpl28,Rpsa,Rps29,Rps16,Rps21,Rps19,Zfp598,Rpl21,Rpl37,Rpl37,Rpl37a,Rpl38,Rpl32,Rpl36,Rpl30,Rpl18,Rpl35a,Rpl26,Rps17,Rps12,Rpl35,Rpl27,Rps15,Rps28,Rpl23,Rpl31
Metabolism of RNA	Deadenylation-dependent mRNA decay	mRNA decay by 5' to 3' exoribonuclease	M_Gln free WD_30_heart_vs_M_Ctrl WD_30_heart	0.230769231	0.230769231	NA	3	NA	5	13	UP:Lsm7,Edc4,Edc3;DOWN:Dcp2,Lsm3
Metabolism of RNA	Nonsense-Mediated Decay (NMD)	Nonsense Mediated Decay (NMD) enhanced by the Exon Junction Complex (EJC)	M_Gln free WD_30_heart_vs_M_Ctrl WD_30_heart	0.330357143	0.330357143	NA	37	NA	40	112	UP:Smg9,Rps11,Rplp1,Rps18,Rps25,Rps5,Rps27a,Rps14,Rplp2,Rps20,Rpl28,Smg1,Rpsa,Rps29,Upf3b,Rps16,Rps21,Rps19,Rpl21,Rpl37,Rpl37,Rpl37a,Rpl38,Rpl32,Rpl36,Rpl30,Rpl18,Rpl35a,Rpl26,Rps17,Rps12,Rpl35,Rpl27,Rps15,Rps28,Rpl23,Rpl31;DOWN:Ppp2ca,Etf1,Gspt1
Metabolism of RNA	Nonsense-Mediated Decay (NMD)	Nonsense Mediated Decay (NMD) independent of the Exon Junction Complex (EJC)	M_Gln free WD_30_heart_vs_M_Ctrl WD_30_heart	0.365591398	0.365591398	NA	34	NA	34	93	UP:Rps11,Rplp1,Rps18,Rps25,Rps5,Rps27a,Rps14,Rplp2,Rps20,Rpl28,Rpsa,Rps29,Rps16,Rps21,Rps19,Rpl21,Rpl37,Rpl37,Rpl37a,Rpl38,Rpl32,Rpl36,Rpl30,Rpl18,Rpl35a,Rpl26,Rps17,Rps12,Rpl35,Rpl27,Rps15,Rps28,Rpl23,Rpl31
Metabolism of RNA	Nuclear RNA decay	Nuclear RNA decay	M_Gln free WD_30_heart_vs_M_Ctrl WD_30_heart	0.2	0.2	NA	6	NA	6	30	UP:Mtrex,Exosc8,Zcchc8,Ythdc1,Srrt,Exosc5
Metabolism of RNA	Processing of Capped Intron-Containing Pre-mRNA	mRNA 3'-end processing	M_Gln free WD_30_heart_vs_M_Ctrl WD_30_heart	0.222222222	0.222222222	NA	12	NA	12	54	UP:Ddx39a,Ddx39b,Srsf7,Srrm1,U2af2,Cpsf1,Srsf2,Cpsf7,Upf3b,Pcf11,Srsf11,U2af1
Metabolism of RNA	Processing of Capped Intron-Containing Pre-mRNA	mRNA Splicing - Major Pathway	M_Gln free WD_30_heart_vs_M_Ctrl WD_30_heart	0.210810811	0.210810811	NA	39	NA	47	185	UP:Snrpd1,Polr2e,Hnrnph1,Rbm25,Ppil4,Mtrex,Ddx39b,Xab2,Polr2i,Snrpf,Luc7l3,Eftud2,Pnn,Prpf4b,Ddx46,Srsf7,Dhx16,Rbm39,Srrm1,U2af2,Rbm10,U2surp,Rbm5,Polr2f,Srsf2,Lsm7,Upf3b,Srrt,Polr2l,Sart1,Srrm2,Prkrip1,Snrpd2,Srsf11,Txnl4a,U2af1,Snrnp70,Leng1,Ubl5;DOWN:Crnkl1,Steep1,Lsm3,Dhx9,Hnrnph2,Prpf40a,Mfap1a,Snrpn
Metabolism of RNA	Processing of Capped Intron-Containing Pre-mRNA	mRNA Splicing - Minor Pathway	M_Gln free WD_30_heart_vs_M_Ctrl WD_30_heart	0.25	0.25	NA	11	NA	11	44	UP:Snrpd1,Polr2e,Polr2i,Snrpf,Eftud2,Srsf7,Polr2f,Srsf2,Polr2l,Snrpd2,Txnl4a
Metabolism of RNA	Regulation of mRNA stability by proteins that bind AU-rich elements	KSRP (KHSRP) binds and destabilizes mRNA	M_Gln free WD_30_heart_vs_M_Ctrl WD_30_heart	-0.2	NA	-0.2	NA	3	5	15	UP:Exosc8,Exosc5;DOWN:Akt1,Dcp2,Exosc3
Metabolism of RNA	rRNA processing	Major pathway of rRNA processing in the nucleolus and cytosol	M_Gln free WD_30_heart_vs_M_Ctrl WD_30_heart	0.251428571	0.251428571	NA	44	NA	50	175	UP:Rps11,Rplp1,Rps18,Rps25,Rps5,Mtrex,Rps27a,Rpp21,Rps14,Pdcd11,Rplp2,Nop56,Exosc8,Rps20,Bms1,Rpl28,Rpsa,Rps29,Wdr18,Rps16,Rps21,Rps19,Rpl21,Rrp9,Rpl37,Rpl37,Rpl37a,Fbl,Rpl38,Rpl32,Rpl36,Rpl30,Rpl18,Rpl35a,Rpl26,Exosc5,Rps17,Rps12,Rpl35,Rpl27,Rps15,Rps28,Rpl23,Rpl31;DOWN:Rpp30,Csnk1d,Exosc3,Utp6,Tsr1,Rpp25
Muscle contraction	Cardiac conduction	Ion homeostasis	M_Gln free WD_30_heart_vs_M_Ctrl WD_30_heart	-0.26	NA	-0.26	NA	13	20	50	UP:Atp2a3,Camk2g,Itpr1,Tnni3,Atp1b2,Itpr3,Fxyd2;DOWN:Prkaca,Atp2b1,Atp1b1,Casq2,Ahcyl1,Nos1,Atp2a2,Atp2b2,Atp1b3,Atp1a1,Slc8a1,Ryr3,Kcnj11
Neuronal System	Transmission across Chemical Synapses	Presynaptic depolarization and calcium channel opening	M_Gln free WD_30_heart_vs_M_Ctrl WD_30_heart	-0.2	NA	-0.2	NA	2	2	10	DOWN:Cacna2d2,Cacna2d3
Neuronal System	Transmission across Chemical Synapses	Trafficking of GluR2-containing AMPA receptors	M_Gln free WD_30_heart_vs_M_Ctrl WD_30_heart	0.214285714	0.214285714	NA	3	NA	5	14	UP:Grip2,Tspan7,Prkcg;DOWN:Gria4,Nsf
Organelle biogenesis and maintenance	Mitochondrial biogenesis	Cristae formation	M_Gln free WD_30_heart_vs_M_Ctrl WD_30_heart	0.5	0.5	NA	10	NA	10	20	UP:Atp5f1d,Atp5f1e,Atp5mc3,Atp5mj,Atp5po,Atp5po,Atp5pd,Atp5mf,Atp5mg,Atp5me
Protein localization	Class I peroxisomal membrane protein import	Class I peroxisomal membrane protein import	M_Gln free WD_30_heart_vs_M_Ctrl WD_30_heart	-0.2	NA	-0.2	NA	4	6	20	UP:Fis1,Pxmp2;DOWN:Atad1,Pex3,Acbd5,Pex2
Protein localization	Insertion of tail-anchored proteins into the endoplasmic reticulum membrane	Insertion of tail-anchored proteins into the endoplasmic reticulum membrane	M_Gln free WD_30_heart_vs_M_Ctrl WD_30_heart	-0.214285714	NA	-0.214285714	NA	3	3	14	DOWN:Emd,Hmox1,Prnp
Protein localization	Mitochondrial protein import	Mitochondrial protein import	M_Gln free WD_30_heart_vs_M_Ctrl WD_30_heart	0.3	0.3	NA	3	NA	3	10	UP:Atp5mc3,Ndufb8,Fxn
Signal Transduction	Death Receptor Signaling	NF-kB is activated and signals survival	M_Gln free WD_30_heart_vs_M_Ctrl WD_30_heart	0.3	0.3	NA	3	NA	3	10	UP:Ubc,Rps27a,Ikbkb
Signal Transduction	Death Receptor Signaling	NRAGE signals death through JNK	M_Gln free WD_30_heart_vs_M_Ctrl WD_30_heart	-0.217391304	NA	-0.217391304	NA	10	19	46	UP:Arhgef18,Arhgef25,Trio,Arhgef2,Plekhg2,Plekhg5,Arhgef1,Arhgef39,Arhgef10;DOWN:Rac1,Gna13,Net1,Fgd4,Itsn1,Arhgef9,Ngef,Arhgef12,Kalrn,Akap13
Signal Transduction	Death Receptor Signaling	NRIF signals cell death from the nucleus	M_Gln free WD_30_heart_vs_M_Ctrl WD_30_heart	-0.230769231	NA	-0.230769231	NA	3	5	13	UP:Ubc,Rps27a;DOWN:Ncstn,Itgb3bp,Aph1b
Signal Transduction	Death Receptor Signaling	Regulation of TNFR1 signaling	M_Gln free WD_30_heart_vs_M_Ctrl WD_30_heart	0.272727273	0.272727273	NA	9	NA	13	33	UP:Ubc,Rps27a,Traf2,Rbck1,Mib2,Ikbkb,Sppl2b,Stub1,Birc2;DOWN:Ikbkg,Tax1bp1,Ube2d1,Fadd
Signal Transduction	Death Receptor Signaling	TNFR1-induced NF-kappa-B signaling pathway	M_Gln free WD_30_heart_vs_M_Ctrl WD_30_heart	0.3	0.3	NA	6	NA	6	20	UP:Ubc,Rps27a,Traf2,Rbck1,Ikbkb,Birc2
Signal Transduction	Death Receptor Signaling	TNFR1-induced proapoptotic signaling	M_Gln free WD_30_heart_vs_M_Ctrl WD_30_heart	0.363636364	0.363636364	NA	4	NA	4	11	UP:Traf2,Rbck1,Mib2,Birc2
Signal Transduction	Death Receptor Signaling	p75NTR recruits signalling complexes	M_Gln free WD_30_heart_vs_M_Ctrl WD_30_heart	0.272727273	0.272727273	NA	3	NA	3	11	UP:Ubc,Rps27a,Ikbkb
Signal Transduction	Integrin signaling	p130Cas linkage to MAPK signaling for integrins	M_Gln free WD_30_heart_vs_M_Ctrl WD_30_heart	0.2	0.2	NA	3	NA	3	15	UP:Ptk2,Bcar1,Itga2b
Signal Transduction	Intracellular signaling by second messengers	Regulation of PTEN gene transcription	M_Gln free WD_30_heart_vs_M_Ctrl WD_30_heart	-0.346153846	NA	-0.346153846	NA	9	9	26	DOWN:Rragd,Rragc,Rheb,Rbbp7,Gatad2b,Mta3,Rbbp4,Rraga,Lamtor3
Signal Transduction	MAPK family signaling cascades	RAF activation	M_Gln free WD_30_heart_vs_M_Ctrl WD_30_heart	-0.212121212	NA	-0.212121212	NA	7	7	33	DOWN:Ppp1cc,Ppp1cc,Map2k1,Ppp1cb,Ppp2r5c,Ppp2ca,Shoc2
Signal Transduction	MTOR signalling	Energy dependent regulation of mTOR by LKB1-AMPK	M_Gln free WD_30_heart_vs_M_Ctrl WD_30_heart	-0.37037037	NA	-0.37037037	NA	10	10	27	DOWN:Cab39l,Rragd,Prkaa2,Rragc,Prkag2,Rheb,Cab39,Prkaa1,Rraga,Lamtor3
Signal Transduction	MTOR signalling	mTORC1-mediated signalling	M_Gln free WD_30_heart_vs_M_Ctrl WD_30_heart	-0.304347826	NA	-0.304347826	NA	7	7	23	DOWN:Rragd,Rragc,Rheb,Eif4ebp1,Eif4b,Rraga,Lamtor3
Signal Transduction	Signaling by GPCR	DARPP-32 events	M_Gln free WD_30_heart_vs_M_Ctrl WD_30_heart	-0.3125	NA	-0.3125	NA	5	7	16	UP:Pde4c,Pde4a;DOWN:Prkacb,Prkaca,Ppp2ca,Prkar1a,Prkar1b
Signal Transduction	Signaling by GPCR	Formyl peptide receptors bind formyl peptides and many other ligands	M_Gln free WD_30_heart_vs_M_Ctrl WD_30_heart	-0.363636364	NA	-0.363636364	NA	4	4	11	DOWN:Ccl6,Ccl9,Anxa1,Hebp1
Signal Transduction	Signaling by GPCR	G alpha (12/13) signalling events	M_Gln free WD_30_heart_vs_M_Ctrl WD_30_heart	-0.202898551	NA	-0.202898551	NA	14	27	69	UP:Arhgef18,Arhgef25,Trio,Gnb4,Arhgef2,Gng11,Plekhg2,Gngt2,Plekhg5,Arhgef1,Arhgef39,Plxnb1,Arhgef10;DOWN:Gna12,Rock2,Gna13,Net1,Fgd4,Itsn1,Arhgef9,Ngef,Btk,Gnb5,Gng2,Arhgef12,Kalrn,Akap13
Signal Transduction	Signaling by GPCR	G beta:gamma signalling through PI3Kgamma	M_Gln free WD_30_heart_vs_M_Ctrl WD_30_heart	-0.2	NA	-0.2	NA	5	9	25	UP:Gnb4,Gng11,Gngt2,Pik3r6;DOWN:Akt1,Akt2,Pdpk1,Gnb5,Gng2
Signal Transduction	Signaling by GPCR	G beta:gamma signalling through PLC beta	M_Gln free WD_30_heart_vs_M_Ctrl WD_30_heart	0.2	0.2	NA	4	NA	6	20	UP:Gnb4,Gng11,Gngt2,Plcb1;DOWN:Gnb5,Gng2
Signal Transduction	Signaling by GPCR	GPER1 signaling	M_Gln free WD_30_heart_vs_M_Ctrl WD_30_heart	-0.269230769	NA	-0.269230769	NA	7	10	26	UP:Gnb4,Gng11,Gngt2;DOWN:Prkacb,Prkaca,Prkar1a,Itgb1,Prkar1b,Gnb5,Gng2
Signal Transduction	Signaling by GPCR	PKA activation	M_Gln free WD_30_heart_vs_M_Ctrl WD_30_heart	-0.5	NA	-0.5	NA	6	6	12	DOWN:Prkacb,Prkaca,Adcy1,Prkar1a,Adcy5,Prkar1b
Signal Transduction	Signaling by Hippo	Signaling by Hippo	M_Gln free WD_30_heart_vs_M_Ctrl WD_30_heart	-0.222222222	NA	-0.222222222	NA	4	4	18	DOWN:Mob1b,Ywhae,Mob1a,Yap1
Signal Transduction	Signaling by Non-Receptor Tyrosine Kinases	PTK6 Regulates RHO GTPases, RAS GTPase and MAP kinases	M_Gln free WD_30_heart_vs_M_Ctrl WD_30_heart	-0.230769231	NA	-0.230769231	NA	3	5	13	UP:Pxn,Bcar1;DOWN:Rac1,Crk,Arhgap35
Signal Transduction	Signaling by NOTCH	Activated NOTCH1 Transmits Signal to the Nucleus	M_Gln free WD_30_heart_vs_M_Ctrl WD_30_heart	0.4	0.4	NA	4	NA	4	10	UP:Jag2,Ubc,Rps27a,Notch1
Signal Transduction	Signaling by NOTCH	NOTCH1 Intracellular Domain Regulates Transcription	M_Gln free WD_30_heart_vs_M_Ctrl WD_30_heart	-0.1	0.2	-0.3	2	3	5	10	UP:Kat2a,Notch1;DOWN:Kat2b,Rbpj,Mamld1
Signal Transduction	Signaling by Receptor Tyrosine Kinases	Downstream signal transduction	M_Gln free WD_30_heart_vs_M_Ctrl WD_30_heart	-0.269230769	NA	-0.269230769	NA	7	11	26	UP:Pdgfb,Plcg1,Pdgfrb,Bcar1;DOWN:Stat3,Stat5a,Crk,Stat5b,Pik3cb,Pik3r1,Ptpn11
Signal Transduction	Signaling by Receptor Tyrosine Kinases	FGFR2 alternative splicing	M_Gln free WD_30_heart_vs_M_Ctrl WD_30_heart	0.235294118	0.235294118	NA	4	NA	4	17	UP:Polr2e,Polr2i,Polr2f,Polr2l
Signal Transduction	Signaling by Receptor Tyrosine Kinases	Insulin receptor recycling	M_Gln free WD_30_heart_vs_M_Ctrl WD_30_heart	-0.344827586	NA	-0.344827586	NA	10	10	29	DOWN:Atp6v1b2,Ctsd,Atp6v0e,Atp6ap1,Atp6v1e1,Atp6v1c1,Atp6v0c,Ptpn1,Atp6v0e2,Atp6v1a
Signal Transduction	Signaling by Receptor Tyrosine Kinases	Nuclear signaling by ERBB4	M_Gln free WD_30_heart_vs_M_Ctrl WD_30_heart	-0.416666667	NA	-0.416666667	NA	5	5	12	DOWN:Ncstn,Stat5a,Aph1b,Yap1,Erbb4
Signal Transduction	Signaling by Receptor Tyrosine Kinases	Regulation of KIT signaling	M_Gln free WD_30_heart_vs_M_Ctrl WD_30_heart	0.230769231	0.230769231	NA	3	NA	3	13	UP:Fyn,Kitl,Sh2b3
Signal Transduction	Signaling by Receptor Tyrosine Kinases	Signaling by LTK	M_Gln free WD_30_heart_vs_M_Ctrl WD_30_heart	-0.2	NA	-0.2	NA	2	2	10	DOWN:Pik3cb,Pik3r1
Signal Transduction	Signaling by Receptor Tyrosine Kinases	Spry regulation of FGF signaling	M_Gln free WD_30_heart_vs_M_Ctrl WD_30_heart	-0.2	NA	-0.2	NA	3	5	15	UP:Ubc,Rps27a;DOWN:Ppp2ca,Ptpn11,Mapk1
Signal Transduction	Signaling by Receptor Tyrosine Kinases	VEGFR2 mediated cell proliferation	M_Gln free WD_30_heart_vs_M_Ctrl WD_30_heart	0.230769231	0.230769231	NA	3	NA	5	13	UP:Plcg1,Vegfa,Kdr;DOWN:Pdpk1,Prkcz
Signal Transduction	Signaling by Receptor Tyrosine Kinases	VEGFR2 mediated vascular permeability	M_Gln free WD_30_heart_vs_M_Ctrl WD_30_heart	-0.269230769	NA	-0.269230769	NA	7	10	26	UP:Cav1,Nos3,Cdh5;DOWN:Akt1,Rac1,Akt2,Ctnnb1,Pdpk1,Ctnna1,Mapkap1
Signal Transduction	Signaling by Rho GTPases, Miro GTPases and RHOBTB3	CDC42 GTPase cycle	M_Gln free WD_30_heart_vs_M_Ctrl WD_30_heart	0.204819277	0.204819277	NA	17	NA	31	83	UP:Lbr,Cav1,Arhgef25,Srgap1,Trio,Arap3,Dnmbp,Ophn1,Stard8,Dock6,Arhgap27,Fam13b,Arhgap33,Plekhg2,Arhgap29,Plekhg3,Arhgef10;DOWN:Ykt6,Cdc42,Gna13,Fgd4,Itsn1,Ralbp1,Arhgef9,Ngef,Arhgap5,Pik3r1,Dock8,Arhgap24,Arhgap35,Arhgef12
Signal Transduction	Signaling by Rho GTPases, Miro GTPases and RHOBTB3	RHO GTPases Activate WASPs and WAVEs	M_Gln free WD_30_heart_vs_M_Ctrl WD_30_heart	-0.258064516	NA	-0.258064516	NA	8	8	31	DOWN:Rac1,Arpc2,Cdc42,Actr2,Actr3,Btk,Mapk1,Arpc4
Signal Transduction	Signaling by Rho GTPases, Miro GTPases and RHOBTB3	RHO GTPases activate PAKs	M_Gln free WD_30_heart_vs_M_Ctrl WD_30_heart	-0.235294118	NA	-0.235294118	NA	4	6	17	UP:Flna,Myl12b;DOWN:Rac1,Cdc42,Nf2,Ppp1cb
Signal Transduction	Signaling by Rho GTPases, Miro GTPases and RHOBTB3	RHOBTB1 GTPase cycle	M_Gln free WD_30_heart_vs_M_Ctrl WD_30_heart	0.05	0.25	-0.2	5	4	9	20	UP:Stk38,Srrm1,Rbbp6,Myo6,Cpsf7;DOWN:Cul3,Rhobtb1,Rock2,Cops2
Signal Transduction	Signaling by Rho GTPases, Miro GTPases and RHOBTB3	RHOBTB3 ATPase cycle	M_Gln free WD_30_heart_vs_M_Ctrl WD_30_heart	-0.2	NA	-0.2	NA	2	2	10	DOWN:Cul3,Rhobtb3
Signal Transduction	Signaling by Rho GTPases, Miro GTPases and RHOBTB3	RHOD GTPase cycle	M_Gln free WD_30_heart_vs_M_Ctrl WD_30_heart	-0.276595745	NA	-0.276595745	NA	13	19	47	UP:Lbr,Cav1,Rbm39,Hint2,Whamm,Plxnb1;DOWN:Emd,Add3,Steap3,Tor1aip1,Capzb,Arhgap5,Pik3r1,Rhod,Lman1,Stbd1,Pgrmc2,Arhgap35,Rab7
Signal Transduction	Signaling by Rho GTPases, Miro GTPases and RHOBTB3	RHOF GTPase cycle	M_Gln free WD_30_heart_vs_M_Ctrl WD_30_heart	-0.243243243	NA	-0.243243243	NA	9	12	37	UP:Cav1,Mtmr1,Rhof;DOWN:Add3,Steap3,Tor1aip1,Snap23,Capzb,Arhgap5,Pik3r1,Rab7,Sowahc
Signal Transduction	Signaling by Rho GTPases, Miro GTPases and RHOBTB3	RHOG GTPase cycle	M_Gln free WD_30_heart_vs_M_Ctrl WD_30_heart	-0.220588235	NA	-0.220588235	NA	15	26	68	UP:Map3k11,Lbr,Cav1,Trio,Ndufa5,Rbm39,Ophn1,Dock4,Cdc42ep1,Plekhg3,Garre1;DOWN:Emd,Ykt6,Cdc42,Erbin,Itsn1,Itgb1,Pak4,Arhgap5,Pik3r1,Lman1,Stbd1,Pgrmc2,Arhgap35,Kalrn,Rab7
Signal Transduction	Signaling by Rho GTPases, Miro GTPases and RHOBTB3	RHOJ GTPase cycle	M_Gln free WD_30_heart_vs_M_Ctrl WD_30_heart	-0.266666667	NA	-0.266666667	NA	4	6	15	UP:Trio,Ophn1;DOWN:Arhgap5,Pik3r1,Dock8,Arhgap35
Signal Transduction	Signaling by TGFB family members	Downregulation of TGF-beta receptor signaling	M_Gln free WD_30_heart_vs_M_Ctrl WD_30_heart	-0.066666667	0.2	-0.266666667	3	4	7	15	UP:Ubc,Rps27a,Stub1;DOWN:Bambi,Smad7,Strap,Tgfbr2
Signal Transduction	Signaling by TGFB family members	Signaling by BMP	M_Gln free WD_30_heart_vs_M_Ctrl WD_30_heart	-0.266666667	NA	-0.266666667	NA	8	11	30	UP:Acvrl1,Inha,Amh;DOWN:Ube2d1,Bmpr1a,Smad7,Smad9,Tgfbr3,Bmp10,Smad6,Bmpr2
Signal Transduction	Signaling by TGFB family members	TGF-beta receptor signaling in EMT (epithelial to mesenchymal transition)	M_Gln free WD_30_heart_vs_M_Ctrl WD_30_heart	0.230769231	0.230769231	NA	3	NA	5	13	UP:Arhgef18,Ubc,Rps27a;DOWN:Prkcz,Tgfbr2
Signal Transduction	Signaling by TGFB family members	TGFBR3 PTM regulation	M_Gln free WD_30_heart_vs_M_Ctrl WD_30_heart	-0.4	NA	-0.4	NA	4	4	10	DOWN:Timp1,Ncstn,Tgfbr3,Aph1b
Signal Transduction	Signaling by WNT	Beta-catenin phosphorylation cascade	M_Gln free WD_30_heart_vs_M_Ctrl WD_30_heart	-0.3125	NA	-0.3125	NA	5	5	16	DOWN:Ctnnb1,Ppp2r5c,Ppp2ca,Gsk3b,Csnk1a1
Signal Transduction	Signaling by WNT	Deactivation of the beta-catenin transactivating complex	M_Gln free WD_30_heart_vs_M_Ctrl WD_30_heart	0.24137931	0.24137931	NA	7	NA	10	29	UP:Ubc,Rps27a,Sox17,Ctnnbip1,Tle2,Chd8,Sox13;DOWN:Akt1,Akt2,Ctnnb1
Signal Transduction	Signaling by WNT	Disassembly of the destruction complex and recruitment of AXIN to the membrane	M_Gln free WD_30_heart_vs_M_Ctrl WD_30_heart	-0.310344828	NA	-0.310344828	NA	9	12	29	UP:Cav1,Dvl2,Dvl1;DOWN:Ctnnb1,Ppp2r5c,Ppp2ca,Gsk3b,Csnk1a1,Lrp5,Lrp6,Fzd1,Fzd2
Signal Transduction	Signaling by WNT	WNT ligand biogenesis and trafficking	M_Gln free WD_30_heart_vs_M_Ctrl WD_30_heart	-0.208333333	NA	-0.208333333	NA	5	5	24	DOWN:Vps26a,Wnt5a,Wls,Vps35,Wnt6
Signal Transduction	Signaling by WNT	WNT5A-dependent internalization of FZD2, FZD5 and ROR2	M_Gln free WD_30_heart_vs_M_Ctrl WD_30_heart	-0.3	NA	-0.3	NA	3	3	10	DOWN:Wnt5a,Cltc,Fzd2
Transport of small molecules	Aquaporin-mediated transport	Vasopressin regulates renal water homeostasis via Aquaporins	M_Gln free WD_30_heart_vs_M_Ctrl WD_30_heart	-0.2	NA	-0.2	NA	6	10	30	UP:Aqp1,Gnb4,Gng11,Gngt2;DOWN:Prkacb,Prkaca,Prkar1a,Prkar1b,Gnb5,Gng2
Transport of small molecules	Iron uptake and transport	Transferrin endocytosis and recycling	M_Gln free WD_30_heart_vs_M_Ctrl WD_30_heart	-0.290322581	NA	-0.290322581	NA	9	9	31	DOWN:Atp6v1b2,Atp6v0e,Atp6ap1,Atp6v1e1,Atp6v1c1,Atp6v0c,Steap3,Atp6v0e2,Atp6v1a
Transport of small molecules	O2/CO2 exchange in erythrocytes	Erythrocytes take up carbon dioxide and release oxygen	M_Gln free WD_30_heart_vs_M_Ctrl WD_30_heart	0.5	0.5	NA	6	NA	8	12	UP:Car4,Aqp1,Slc4a1,Hbb-bs,Hbb-bs,Hbb-bt;DOWN:Cyb5r4,Cyb5r4
Transport of small molecules	Plasma lipoprotein assembly, remodeling, and clearance	Chylomicron assembly	M_Gln free WD_30_heart_vs_M_Ctrl WD_30_heart	-0.2	NA	-0.2	NA	2	2	10	DOWN:Sar1b,P4hb
Transport of small molecules	Plasma lipoprotein assembly, remodeling, and clearance	LDL clearance	M_Gln free WD_30_heart_vs_M_Ctrl WD_30_heart	-0.235294118	NA	-0.235294118	NA	4	4	17	DOWN:Npc2,Lipa,Nceh1,Cltc
Transport of small molecules	Plasma lipoprotein assembly, remodeling, and clearance	VLDLR internalisation and degradation	M_Gln free WD_30_heart_vs_M_Ctrl WD_30_heart	0.214285714	0.214285714	NA	3	NA	3	14	UP:Ubc,Rps27a,Nr1h2
Transport of small molecules	SLC-mediated transmembrane transport	Amino acid transport across the plasma membrane	M_Gln free WD_30_heart_vs_M_Ctrl WD_30_heart	-0.24137931	NA	-0.24137931	NA	7	10	29	UP:Slc38a3,Slc25a29,Slc7a6;DOWN:Slc7a7,Slc7a8,Slc38a4,Slc38a1,Slc3a1,Slc6a6,Slc43a2
Transport of small molecules	SLC-mediated transmembrane transport	Organic anion transport by SLCO transporters	M_Gln free WD_30_heart_vs_M_Ctrl WD_30_heart	-0.2	NA	-0.2	NA	2	2	10	DOWN:Slco3a1,Slco2a1
Vesicle-mediated transport	Binding and Uptake of Ligands by Scavenger Receptors	Scavenging of heme from plasma	M_Gln free WD_30_heart_vs_M_Ctrl WD_30_heart	0.227272727	0.227272727	NA	5	NA	5	22	UP:Apol10b,Hbb-bs,Hbb-bs,Hbb-bt,Apol11b
Vesicle-mediated transport	Membrane Trafficking	COPI-dependent Golgi-to-ER retrograde traffic	M_Gln free WD_30_heart_vs_M_Ctrl WD_30_heart	-0.230769231	NA	-0.230769231	NA	21	29	91	UP:Use1,Klc4,Tubb1,Bnip1,Napg,Zw10,Klc3,Kif13b;DOWN:Kdelr1,Kif5b,Kdelr3,Surf4,Rab1a,Kif1c,Tmed10,Arf4,Kifap3,Kif3b,Tmed2,Copb1,Arcn1,Copb2,Tmed7,Nsf,Kif15,Kif16b,Arf1,Tmed9,Tubb3
Vesicle-mediated transport	Membrane Trafficking	COPI-independent Golgi-to-ER retrograde traffic	M_Gln free WD_30_heart_vs_M_Ctrl WD_30_heart	-0.234042553	NA	-0.234042553	NA	11	14	47	UP:Tubb1,Dync1h1,Dctn2;DOWN:Galnt1,Capza2,Dynll2,Pafah1b1,Dync1i2,Capzb,Rab6a,Dync1li2,Tubb3,Rab18,Galnt2
Vesicle-mediated transport	Membrane Trafficking	COPI-mediated anterograde transport	M_Gln free WD_30_heart_vs_M_Ctrl WD_30_heart	-0.25	NA	-0.25	NA	23	29	92	UP:Tubb1,Dync1h1,Napg,Dctn2,Golgb1,Sptbn2;DOWN:Ykt6,Kdelr1,Gosr1,Kdelr3,Capza2,Rab1a,Dynll2,Tmed10,Arf4,Dync1i2,Capzb,Tmed2,Uso1,Copb1,Ank1,Arcn1,Copb2,Tmed7,Nsf,Dync1li2,Arf1,Tmed9,Tubb3
Vesicle-mediated transport	Membrane Trafficking	COPII-mediated vesicle transport	M_Gln free WD_30_heart_vs_M_Ctrl WD_30_heart	-0.289855072	NA	-0.289855072	NA	20	24	69	UP:Trappc2l,Napg,Trappc9,Sec31b;DOWN:Trappc10,Ykt6,Cnih1,Rab1a,Sar1b,Scfd1,Sec23a,Tmed10,Lman2,Tfg,Mcfd2,Csnk1d,Trappc3,Tmed2,Uso1,Nsf,Sec31a,Sec24d,Lman1,Ppp6r1
Vesicle-mediated transport	Membrane Trafficking	Cargo concentration in the ER	M_Gln free WD_30_heart_vs_M_Ctrl WD_30_heart	-0.264705882	NA	-0.264705882	NA	9	9	34	DOWN:Cnih1,Sar1b,Sec23a,Tmed10,Lman2,Mcfd2,Tmed2,Sec24d,Lman1
Vesicle-mediated transport	Membrane Trafficking	Golgi Associated Vesicle Biogenesis	M_Gln free WD_30_heart_vs_M_Ctrl WD_30_heart	-0.211538462	NA	-0.211538462	NA	11	15	52	UP:Hip1r,Ap4e1,Golgb1,Vamp8;DOWN:Snx9,Cpd,Ap3b1,Igf2r,Acbd3,Snx5,Tpd52,Cltc,Arf1,Tgoln1,Sort1
Vesicle-mediated transport	Membrane Trafficking	RAB GEFs exchange GTP for GDP on RABs	M_Gln free WD_30_heart_vs_M_Ctrl WD_30_heart	-0.23255814	NA	-0.23255814	NA	20	30	86	UP:Trappc2l,Gdi1,Dennd6b,Rin1,Gapvd1,Rab13,Sbf1,Dennd3,Als2cl,Trappc9;DOWN:Trappc10,Rab5b,Akt1,Akt2,Rab5a,Rab21,Rab1a,Rab10,Ywhae,Gdi2,Rab12,Rab14,Trappc3,Rab6a,Rab3a,Dennd5a,Rab8b,Dennd4c,Rab18,Rab7
Vesicle-mediated transport	Membrane Trafficking	Retrograde transport at the Trans-Golgi-Network	M_Gln free WD_30_heart_vs_M_Ctrl WD_30_heart	-0.23255814	NA	-0.23255814	NA	10	14	43	UP:Napg,Stx16,Arfip2,Arfrp1;DOWN:M6pr,Rhobtb3,Igf2r,Tmf1,Rab6a,Nsf,Golga4,Tgoln1,Arl1,Scoc
Vesicle-mediated transport	Membrane Trafficking	TBC/RABGAPs	M_Gln free WD_30_heart_vs_M_Ctrl WD_30_heart	-0.25	NA	-0.25	NA	8	8	32	DOWN:Gabarap,Tbc1d15,Tbc1d7,Rab6a,Rabgap1,Rab8b,Tbc1d16,Rab7
